# Predicting phage-bacteria interactions at the strain level from genomes

**DOI:** 10.1101/2023.11.22.567924

**Authors:** Baptiste Gaborieau, Hugo Vaysset, Florian Tesson, Inès Charachon, Nicolas Dib, Juliette Bernier, Tanguy Dequidt, Héloïse Georjon, Olivier Clermont, Pascal Hersen, Laurent Debarbieux, Jean-Damien Ricard, Erick Denamur, Aude Bernheim

## Abstract

Predicting how phages can selectively infect specific bacterial strains holds promise for developing novel approaches to combat bacterial infections and better understanding microbial ecology. Experimental studies on phage-bacteria interactions have been mostly focusing on a few model organisms to understand the molecular mechanisms which makes a particular bacterial strain susceptible to a given phage. However, both bacteria and phages are extremely diverse in natural contexts. How well the concepts learned from well-established experimental models generalize to a broad diversity of what is encountered in the wild is currently unknown. Recent advances in genomics allow to identify traits involved in phage-host specificity, implying that these traits could be utilized for the prediction of such interactions. Here, we show that we could predict outcomes of most phage-bacteria interactions at the strain level in *Escherichia* natural isolates based solely on genomic data. First, we established a dataset of experimental outcomes of phage-bacteria interactions of 403 natural, phylogenetically diverse, *Escherichia* strains to 96 bacteriophages matched with fully sequenced and genomically characterized strains and phages. To predict these interactions, we set out to define genomic traits with predictive power. We show that most interactions in our dataset can be explained by adsorption factors as opposed to antiphage systems which play a marginal role. We then trained predictive algorithms to pinpoint which interactions could be accurately predicted and where future research should focus on. Finally, we show the application of such predictions by establishing a pipeline to recommend tailored phage cocktails to target pathogenic strains from their genomes only and show higher efficiency of tailored cocktails on a collection of 100 pathogenic *E. coli* isolates. Altogether, this work provides quantitative insights into understanding phage–host specificity at the strain level and paves the way for the use of predictive algorithms in phage therapy.
