## Supplementary Table 1 for "Predicting phage-bacteria interactions at the strain level from genomes"

bacteria	Gembase	Host	Origin	Pathotype	Clermont_Phylo	ST_Warwick	O-type	H-type	Mouse_killed_10	Capsule_ABC	Capsule_GroupIV_e	Capsule_GroupIV_e_stricte	Capsule_GroupIV_s	Capsule_Wzy_stricte	LPS_type	Collection	Klebs_capsule_type	n_defense_systems	n_infections	ABC_serotype
001-023	ESCO.0622.00103	Human	Faeces	Commensal	G	1163	O149	H23	0.0	0.0	0.0	1.0	1.0	1.0	R4	Original		9.0	32
001-031-c1	ESCO.0622.00308	Human	Faeces	Commensal	B2	452	O81	H27	0.0	1.0	0.0	0.0	1.0	1.0	R3	Original		8.0	5	Unknown
003-026	ESCO.0622.00119	Human	Faeces	Commensal	G	1163	O33	H23	0.0	0.0	0.0	1.0	1.0	1.0	R4	Original		6.0	28
013-008	ESCO.0622.00326	Human	Faeces	Commensal	B2	452	O81	H27	0.0	1.0	0.0	0.0	1.0	1.0	R3	Original		6.0	5	Unknown
025-010	ESCO.0622.00213	Human	Faeces	Commensal	E	543	O169	H9	0.0	0.0	0.0	1.0	1.0	0.0	R4	Original		10.0	30
034-008	ESCO.0622.00252	Human	Faeces	Commensal	B2	452	O81	H27	0.0	1.0	0.0	0.0	1.0	1.0	R3	Original		7.0	5	HP
034-026-c1	ESCO.0622.00248	Human	Faeces	Commensal	B2	452	O81	H27	3.0	1.0	0.0	0.0	1.0	1.0	R3	Original		6.0	2	HP
035-004	ESCO.0622.00271	Human	Faeces	Commensal	B2	452	O81	H27	1.0	1.0	0.0	0.0	1.0	1.0	R3	Original		5.0	4	HP
370D	ESCO.0622.00263	Human	Faeces	Commensal	Clade I	7056	Onovel27	H45	0.0	0.0	0.0	1.0	1.0	1.0	R3	Original		8.0	7
381A	ESCO.0622.00335	Human	Faeces	Commensal	B2	452	O81	H27	0.0	1.0	0.0	0.0	1.0	1.0	R3	Original		6.0	8	HP
916A	ESCO.0622.00321	Human	Faeces	Commensal	G	174	Oneg	H34	10.0	0.0	0.0	1.0	1.0	1.0	K12	Original		13.0	15
921A	ESCO.0622.00284	Human	Faeces	Commensal	G	174	Oneg	H34	6.0	0.0	0.0	1.0	1.0	1.0	K12	Original		11.0	8
AN03	ESCO.0622.00319	Human	Miscellaneous	ExPEC	G	117	O24	H4	10.0	0.0	0.0	1.0	1.0	1.0	R4	Original		8.0	26
Asp51g	ESCO.0622.00190	Non-human mammal	Faeces	Commensal	B2	3616	O113	H6	0.0	0.0	0.0	1.0	1.0	1.0	R3	Original		15.0	9
ATCC35469T	ESCO.0622.00004	Human	Faeces	Unknown	E. fergusonii	5298	Oneg	Hneg	0.0	0.0	0.0	0.0	0.0	1.0	R2	Original		9.0	62
B090	ESCO.0622.00029	Bird	Faeces	Commensal	E. albertii	7532	O155	Hneg	0.0	0.0	0.0	1.0	1.0	0.0	K12	Original		11.0	6
B1147	ESCO.0622.00010	Bird	Faeces	Commensal	Clade II	5615	O19	Hneg	0.0	1.0	0.0	0.0	1.0	1.0	R2	Original		11.0	9	K4
B12I13	ESCO.0622.00352	Human	Blood	ExPEC	Clade I	770	O25	H17	0.0	1.0	0.0	1.0	1.0	1.0	R4	Original		13.0	9	Unknown
B156	ESCO.0622.00163	Bird	Faeces	Commensal	E. albertii	new	Oneg	Hneg	0.0	0.0	0.0	1.0	1.0	0.0	R2	Original		10.0	0
B1747	ESCO.0622.00299	Bird	Faeces	Commensal	Clade I	770	O15	H16	11.0	1.0	0.0	1.0	1.0	1.0	R4	Original		13.0	6
B1932	ESCO.0622.00267	Bird	Faeces	Commensal	G	117	O119	H4	10.0	0.0	0.0	1.0	1.0	1.0	R4	Original		11.0	25
B253	ESCO.0622.00009	Bird	Faeces	Commensal	E. fergusonii	4419	O79	H2	7.0	0.0	0.0	0.0	0.0	1.0	R2	Original		9.0	0
B49	ESCO.0622.00075	Bird	Faeces	Commensal	Clade IV	5358	O7	Hneg	0.0	1.0	0.0	0.0	1.0	1.0	R2	Original		9.0	20	K4
B691	ESCO.0622.00084	Bird	Faeces	Commensal	E. fergusonii	7966	O8	Hneg	1.0	0.0	0.0	0.0	0.0	1.0	K12	Original		12.0	21
B6A1	ESCO.0622.00099	Human	Blood	ExPEC	E	1508	O172	H45	0.0	0.0	0.0	1.0	0.0	1.0	R3	Original		12.0	4
B992	ESCO.0622.00049	Bird	Faeces	Commensal	E. albertii	10001	O79	Hneg	0.0	0.0	0.0	1.0	1.0	0.0	R2	Original		1.0	6
Ben4d	ESCO.0622.00295	Human	Faeces	Commensal	B2	452	O81	H27	0.0	1.0	0.0	0.0	1.0	1.0	R3	Original		5.0	14	HP
C2-119	ESCO.0622.00318	Human	Faeces	Commensal	Clade I	770	O15	H16	11.0	0.0	0.0	1.0	1.0	1.0	R4	Original		14.0	9
colF12g	ESCO.0622.00328	Human	Faeces	Commensal	B2	452	O81	H27	0.0	1.0	0.0	0.0	1.0	1.0	R3	Original		7.0	20	HP
DEC1a	ESCO.0622.00080	Human	Faeces	InPEC	B2	19	O55	H6	1.0	0.0	0.0	1.0	1.0	1.0	R2	Original		10.0	2
DEC2a	ESCO.0622.00068	Human	Faeces	InPEC	B2	19	O55	H6	0.0	0.0	0.0	1.0	1.0	1.0	R2	Original		8.0	0
E_albertiiCIP107988T	ESCO.0622.00369	Human	Faeces	Diarrhea	E. albertii	383	O131	Hneg	0.0	0.0	0.0	1.0	1.0	0.0	R2	Original		8.0	0
E_fergusonii-IVAN	ESCO.0622.00054	Unknown	Unknown	Unknown	E. fergusonii	5636	Oneg	Hneg	6.0	0.0	0.0	0.0	0.0	1.0	R2	Original		7.0	4
E1426	ESCO.0622.00282	/	Water	Environment	G	2712	Oneg	H28	0.0	0.0	0.0	1.0	1.0	1.0	K12	Original		9.0	6
E1492	ESCO.0622.00243	/	Water	Environment	Clade I	3720	O155	H25	0.0	0.0	0.0	1.0	1.0	1.0	R1	Original		10.0	6
E2052	ESCO.0622.00368	/	Water	Environment	Clade I	747	O73	H45	0.0	0.0	0.0	1.0	1.0	1.0	R3	Original		7.0	11
E2348_69	ESCO.0622.00005	Human	Faeces	InPEC	B2	15	O127	H6	0.0	0.0	0.0	1.0	1.0	1.0	R2	Original		10.0	16
E4962	ESCO.0622.00360	/	Water	Environment	Clade I	6492	Oneg	H33	0.0	0.0	0.0	1.0	1.0	1.0	R3	Original		5.0	9
E7519	ESCO.0622.00114	/	Water	Environment	Clade I	2562	Oneg	H45	1.0	1.0	0.0	1.0	1.0	1.0	R3	Original		9.0	12	HP
EC6230	ESCO.0622.00039	/	Water	Environment	E	2569	O153	H31	0.0	0.0	0.0	1.0	1.0	0.0	R3	Original		8.0	9
ECOR-01	ESCO.0622.00037	Human	Faeces	Commensal	A	10	O144	H4	0.0	0.0	0.0	1.0	1.0	1.0	No_waaL	Original		7.0	2
ECOR-02	ESCO.0622.00302	Human	Faeces	Commensal	A	49	O48	H32	10.0	0.0	0.0	1.0	1.0	0.0	K12	Original		6.0	8
ECOR-03	ESCO.0622.00275	Non-human mammal	Faeces	Commensal	A	10	O10	H32	0.0	0.0	1.0	0.0	1.0	1.0	K12	Original		6.0	4
ECOR-04	ESCO.0622.00211	Human	Faeces	Commensal	A	63	Oneg	H20	0.0	0.0	0.0	1.0	1.0	0.0	R4	Original		3.0	26
ECOR-05	ESCO.0622.00278	Human	Faeces	Commensal	A	10	Oneg	H6	1.0	0.0	0.0	1.0	1.0	1.0	No_waaL	Original		9.0	23
ECOR-06	ESCO.0622.00341	Human	Faeces	Commensal	A	77	Oneg	H5	1.0	0.0	0.0	1.0	1.0	1.0	R3	Original		6.0	1
ECOR-07	ESCO.0622.00173	Non-human mammal	Faeces	Commensal	A	345	O8	H45	1.0	0.0	0.0	1.0	1.0	1.0	K12	Original		11.0	6
ECOR-08	ESCO.0622.00262	Human	Faeces	Commensal	A	10	O86	H2	10.0	1.0	0.0	1.0	1.0	0.0	No_waaL	Original		7.0	4
ECOR-09	ESCO.0622.00353	Human	Faeces	Commensal	A	10	O167	H4	1.0	0.0	0.0	1.0	1.0	1.0	R3	Original		11.0	7
ECOR-10	ESCO.0622.00072	Human	Faeces	Commensal	A	43	O6	H10	9.0	0.0	0.0	1.0	1.0	1.0	No_waaL	Original		11.0	11
ECOR-11	ESCO.0622.00283	Human	Urine	ExPEC	A	10	O10	H4	10.0	1.0	0.0	1.0	1.0	1.0	No_waaL	Original		10.0	52	K5
ECOR-12	ESCO.0622.00286	Human	Faeces	Commensal	A	10	Oneg	H32	7.0	0.0	0.0	1.0	1.0	1.0	No_waaL	Original		11.0	12
ECOR-13	ESCO.0622.00343	Human	Faeces	Commensal	A	44	Oneg	H25	1.0	0.0	0.0	1.0	1.0	0.0	K12	Original		6.0	37
ECOR-14	ESCO.0622.00255	Human	Urine	ExPEC	A	10	O71	H4	10.0	1.0	1.0	0.0	1.0	1.0	K12	Original		7.0	6	K4
ECOR-15	ESCO.0622.00233	Human	Faeces	Commensal	A	45	O25	H30	2.0	0.0	0.0	1.0	1.0	1.0	R1	Original		9.0	8
ECOR-16	ESCO.0622.00290	Non-human mammal	Faeces	Commensal	A	46	O9	H10	9.0	0.0	0.0	1.0	1.0	0.0	R1	Original		7.0	43
ECOR-17	ESCO.0622.00280	Non-human mammal	Faeces	Commensal	A	47	O29	H12	0.0	0.0	1.0	0.0	1.0	1.0	R1	Original		9.0	3
ECOR-18	ESCO.0622.00272	Non-human mammal	Faeces	Commensal	A	48	O5	H11	2.0	0.0	0.0	1.0	1.0	1.0	R1	Original		5.0	22
ECOR-19	ESCO.0622.00314	Non-human mammal	Faeces	Commensal	A	48	O89	H5	0.0	0.0	0.0	1.0	1.0	1.0	R1	Original		9.0	4
ECOR-20	ESCO.0622.00332	Non-human mammal	Faeces	Commensal	A	48	O121	H11	10.0	0.0	0.0	1.0	1.0	1.0	R1	Original		5.0	2
ECOR-21	ESCO.0622.00327	Non-human mammal	Faeces	Commensal	A	48	O121	H11	1.0	0.0	0.0	1.0	1.0	1.0	R1	Original		5.0	10
ECOR-22	ESCO.0622.00101	Non-human mammal	Faeces	Commensal	A	50	O150	H28	0.0	0.0	0.0	1.0	1.0	1.0	R1	Original		4.0	29
ECOR-23	ESCO.0622.00362	Non-human mammal	Faeces	Commensal	A	1112	O86	H42	0.0	0.0	0.0	1.0	1.0	0.0	R1	Original		10.0	13
ECOR-24	ESCO.0622.00221	Human	Faeces	Commensal	A	52	O15	H14	8.0	1.0	0.0	1.0	1.0	1.0	R1	Original		13.0	29	K1
ECOR-25	ESCO.0622.00150	Non-human mammal	Faeces	Commensal	A	10	O127	H40	0.0	0.0	0.0	1.0	1.0	0.0	No_waaL	Original		10.0	5
ECOR-26	ESCO.0622.00050	Human	Faeces	Commensal	B1	53	O104	H21	0.0	0.0	0.0	1.0	1.0	1.0	R3	Original		9.0	5
ECOR-27	ESCO.0622.00122	Non-human mammal	Faeces	Commensal	B1	53	O104	H21	0.0	0.0	0.0	1.0	1.0	1.0	R3	Original		10.0	15
ECOR-28	ESCO.0622.00149	Human	Faeces	Commensal	B1	54	O104	H2	0.0	0.0	0.0	1.0	1.0	1.0	R3	Original		11.0	11
ECOR-29	ESCO.0622.00156	Non-human mammal	Faeces	Commensal	B1	55	O150	H21	0.0	0.0	0.0	1.0	1.0	1.0	R1	Original		7.0	19
ECOR-30	ESCO.0622.00140	Non-human mammal	Faeces	Commensal	B1	56	O113	H21	0.0	0.0	0.0	1.0	1.0	1.0	R1	Original		8.0	25
ECOR-31	ESCO.0622.00208	Non-human mammal	Faeces	Commensal	E	57	Oneg	H25	10.0	0.0	0.0	1.0	1.0	1.0	No_waaL	Original		19.0	6
ECOR-32	ESCO.0622.00130	Non-human mammal	Faeces	Commensal	B1	56	O7	H21	0.0	0.0	0.0	1.0	1.0	1.0	R1	Original		5.0	21
ECOR-33	ESCO.0622.00141	Non-human mammal	Faeces	Commensal	B1	56	O7	H21	9.0	0.0	0.0	1.0	1.0	1.0	R1	Original		5.0	28
ECOR-34	ESCO.0622.00180	Non-human mammal	Faeces	Commensal	B1	58	O88	H21	0.0	0.0	0.0	1.0	1.0	1.0	R1	Original		10.0	46
ECOR-35	ESCO.0622.00345	Human	Faeces	Commensal	F	59	O1	H7	11.0	1.0	0.0	0.0	1.0	1.0	R1	Original		10.0	28	K1
ECOR-36	ESCO.0622.00361	Human	Faeces	Commensal	F	59	O1	H7	0.0	1.0	0.0	0.0	1.0	1.0	R1	Original		8.0	44	K1
ECOR-37	ESCO.0622.00276	Non-human mammal	Faeces	Commensal	E	61	O55	H7	1.0	0.0	0.0	1.0	1.0	1.0	R3	Original		12.0	14
ECOR-38	ESCO.0622.00329	Human	Faeces	Commensal	F	62	O7	H45	11.0	1.0	0.0	0.0	1.0	0.0	R1	Original		12.0	19	K1
ECOR-39	ESCO.0622.00333	Human	Faeces	Commensal	F	62	O7	H45	10.0	1.0	0.0	0.0	1.0	0.0	R1	Original		12.0	56	K1
ECOR-40	ESCO.0622.00301	Human	Urine	ExPEC	F	62	O7	H45	10.0	1.0	0.0	0.0	1.0	0.0	R1	Original		12.0	18	K1
ECOR-41	ESCO.0622.00320	Human	Faeces	Commensal	F	62	O7	Hneg	11.0	1.0	0.0	0.0	1.0	1.0	R1	Original		13.0	19	K1
ECOR-42	ESCO.0622.00061	Human	Faeces	Commensal	E	64	Oneg	H26	1.0	0.0	0.0	1.0	1.0	1.0	R1	Original		10.0	35
ECOR-43_A	ESCO.0622.00257	Human	Faeces	Commensal	A	43	O6	H10	10.0	0.0	0.0	1.0	1.0	0.0	No_waaL	Original		11.0	7
ECOR-44	ESCO.0622.00166	Non-human mammal	Faeces	Commensal	D	130	O17	H34	0.0	1.0	0.0	0.0	1.0	1.0	R3	Original		15.0	12
ECOR-45	ESCO.0622.00116	Non-human mammal	Faeces	Commensal	B1	67	Oneg	H2	0.0	0.0	0.0	1.0	1.0	1.0	R3	Original		9.0	21
ECOR-46	ESCO.0622.00196	Non-human mammal	Faeces	Commensal	D	68	O1	H6	0.0	1.0	0.0	0.0	1.0	1.0	R4	Original		12.0	12	K2
ECOR-47	ESCO.0622.00081	Non-human mammal	Faeces	Commensal	D	69	O17	H18	1.0	1.0	0.0	0.0	1.0	1.0	R3	Original		7.0	34
ECOR-48	ESCO.0622.00152	Human	Urine	ExPEC	D	70	O23	H15	7.0	1.0	0.0	0.0	1.0	1.0	R4	Original		7.0	23	3
ECOR-49	ESCO.0622.00346	Human	Faeces	Commensal	D	405	O2	H4	8.0	1.0	0.0	0.0	1.0	1.0	R4	Original		12.0	35	K5
ECOR-50	ESCO.0622.00351	Human	Urine	ExPEC	D	72	O2	H4	10.0	1.0	0.0	0.0	1.0	1.0	R4	Original		15.0	51	K5
ECOR-51	ESCO.0622.00111	Human	Faeces	Commensal	B2	73	O25	H1	8.0	1.0	0.0	0.0	1.0	1.0	R1	Original		8.0	56	K5
ECOR-52	ESCO.0622.00087	Non-human mammal	Faeces	Commensal	B2	73	O25	H1	6.0	0.0	0.0	0.0	1.0	1.0	R1	Original		7.0	14
ECOR-53	ESCO.0622.00041	Human	Faeces	Commensal	B2	12	O4	H5	9.0	1.0	0.0	0.0	1.0	1.0	R1	Original		5.0	16
ECOR-54	ESCO.0622.00024	Human	Faeces	Commensal	B2	73	O25	H1	2.0	0.0	0.0	0.0	1.0	1.0	R1	Original		8.0	27
ECOR-55	ESCO.0622.00025	Human	Faeces	Commensal	B2	74	O25	H1	11.0	1.0	0.0	0.0	1.0	1.0	R1	Original		8.0	62	K5
ECOR-56	ESCO.0622.00051	Human	Urine	ExPEC	B2	73	O6	H1	10.0	0.0	0.0	0.0	1.0	0.0	R1	Original		8.0	52	5
ECOR-57	ESCO.0622.00113	Non-human mammal	Faeces	Commensal	B2	73	O2	H1	7.0	1.0	0.0	0.0	1.0	1.0	R1	Original		8.0	23	K7
ECOR-58	ESCO.0622.00174	Non-human mammal	Faeces	Commensal	B1	75	O112	H8	10.0	0.0	0.0	1.0	1.0	1.0	R4	Original		11.0	19
ECOR-59	ESCO.0622.00021	Human	Faeces	Commensal	B2	12	O4	H40	11.0	1.0	0.0	0.0	1.0	1.0	R1	Original		2.0	22
ECOR-60	ESCO.0622.00074	Human	Urine	ExPEC	B2	12	O4	H5	1.0	1.0	0.0	0.0	1.0	1.0	R1	Original		4.0	45
ECOR-61	ESCO.0622.00062	Human	Faeces	Commensal	B2	79	O2	H4	11.0	1.0	0.0	0.0	1.0	1.0	R1	Original		10.0	61	K1
ECOR-62	ESCO.0622.00153	Human	Urine	ExPEC	B2	79	O2	H4	11.0	1.0	0.0	0.0	1.0	1.0	R1	Original		11.0	42	K1
ECOR-63	ESCO.0622.00071	Human	Faeces	Commensal	B2	80	Oneg	H7	11.0	1.0	0.0	0.0	1.0	0.0	R1	Original		5.0	55	K1
ECOR-64	ESCO.0622.00131	Human	Urine	ExPEC	B2	14	O75	H5	10.0	1.0	0.0	0.0	1.0	0.0	R1	Original		8.0	38	K5
ECOR-65	ESCO.0622.00033	Non-human mammal	Faeces	Commensal	B2	681	O8	H10	10.0	0.0	0.0	1.0	1.0	1.0	R1	Original		10.0	27
ECOR-66	ESCO.0622.00015	Non-human mammal	Faeces	Commensal	B2	83	O4	H40	10.0	1.0	0.0	0.0	1.0	1.0	R1	Original		6.0	34	K2
ECOR-67	ESCO.0622.00016	Non-human mammal	Faeces	Commensal	B1	84	O8	H49	1.0	0.0	0.0	1.0	1.0	1.0	R1	Original		7.0	23
ECOR-69	ESCO.0622.00193	Non-human mammal	Faeces	Commensal	B1	86	O86	H10	1.0	0.0	0.0	1.0	1.0	0.0	R1	Original		8.0	7
ECOR-70	ESCO.0622.00157	Non-human mammal	Faeces	Commensal	C	88	O78	H19	8.0	0.0	0.0	1.0	1.0	1.0	R1	Original		14.0	6
ECOR-71	ESCO.0622.00285	Human	Urine	ExPEC	C	360	Oneg	H19	1.0	0.0	0.0	1.0	1.0	0.0	R1	Original	K63	8.0	22
ECOR-72	ESCO.0622.00281	Human	Urine	ExPEC	B1	89	O112	H8	11.0	0.0	0.0	1.0	1.0	1.0	R3	Original		4.0	5
ED1a	ESCO.0622.00006	Human	Faeces	Commensal	B2	452	O81	H27	0.0	1.0	0.0	0.0	1.0	1.0	R3	Original		6.0	5	HP
EDL933	ESCO.0622.00001	Human	Faeces	InPEC	E	11	O157	H7	0.0	0.0	0.0	1.0	1.0	1.0	R3	Original		10.0	3
FN116	ESCO.0622.00022	Human	Faeces	Commensal	B2	589	O51	H49	0.0	0.0	0.0	1.0	1.0	1.0	R4	Original		10.0	23
FN126	ESCO.0622.00135	Human	Faeces	Commensal	B2	35	O145	H34	0.0	0.0	0.0	1.0	1.0	1.0	R1	Original		13.0	8
FN89	ESCO.0622.00107	Human	Faeces	Commensal	B2	582	O132	H34	0.0	0.0	0.0	1.0	1.0	1.0	K12	Original		14.0	5
FN-B4	ESCO.0622.00363	Human	Faeces	Commensal	B2	1907	O86	H34	0.0	0.0	0.0	1.0	1.0	0.0	K12	Original		8.0	0
FN-B7	ESCO.0622.00307	Human	Faeces	Commensal	B2	15	O142	H6	0.0	0.0	0.0	1.0	1.0	1.0	R2	Original		8.0	0
FN-B9	ESCO.0622.00043	Human	Faeces	Commensal	B2	589	O119	H49	0.0	0.0	0.0	1.0	1.0	1.0	R4	Original		7.0	15
H009	ESCO.0622.00234	Human	Faeces	Commensal	Clade I	2711	O15	H45	11.0	0.0	0.0	1.0	1.0	1.0	R3	Original		9.0	8
H1-001-0003-S-J	ESCO.0622.00106	Human	Blood	ExPEC	C	23	O8	H9	0.0	0.0	0.0	1.0	1.0	1.0	R1	Original		6.0	25
H1-001-0013-L-J	ESCO.0622.00219	Human	Blood	ExPEC	C	88	O9	H4	7.0	0.0	0.0	1.0	1.0	1.0	R1	Original		9.0	21
H1-001-0020-M-O	ESCO.0622.00181	Human	Blood	ExPEC	C	88	O9	H4	1.0	0.0	0.0	1.0	1.0	1.0	R1	Original		8.0	26
H1-001-0027-S-G	ESCO.0622.00306	Human	Blood	ExPEC	B1	58	O9	H25	10.0	0.0	0.0	1.0	1.0	1.0	R1	Original	K2	11.0	17
H1-001-0034-S-M	ESCO.0622.00238	Human	Blood	ExPEC	G	117	O24	H4	9.0	0.0	0.0	1.0	1.0	1.0	R4	Original		7.0	2
H1-001-0053-K-C	ESCO.0622.00226	Human	Blood	ExPEC	G	117	O33	H4	7.0	0.0	0.0	1.0	1.0	1.0	R4	Original		5.0	1
H1-001-0093-R-A	ESCO.0622.00136	Human	Blood	ExPEC	B1	155	O25	H34	0.0	0.0	0.0	1.0	1.0	1.0	R1	Original		10.0	27
H1-001-0121-Q-J	ESCO.0622.00026	Human	Blood	ExPEC	C	23	O8	H30	0.0	0.0	0.0	1.0	1.0	1.0	R1	Original		6.0	21
H1-001-0125-B-M	ESCO.0622.00082	Human	Blood	ExPEC	B1	58	O49	H9	0.0	0.0	0.0	1.0	1.0	1.0	R1	Original		6.0	16
H1-001-0131-C-A	ESCO.0622.00215	Human	Blood	ExPEC	C	88	O86	H25	7.0	0.0	0.0	1.0	1.0	0.0	R1	Original		6.0	2
H1-001-0154-T-K	ESCO.0622.00236	Human	Blood	ExPEC	C	410	O8	H9	3.0	0.0	0.0	1.0	1.0	1.0	R1	Original		13.0	16
H1-001-0155-M-I	ESCO.0622.00277	Human	Blood	ExPEC	G	117	O114	H4	10.0	0.0	0.0	1.0	1.0	1.0	R4	Original		11.0	5
H1-002-0007-M-M	ESCO.0622.00151	Human	Blood	ExPEC	C	23	O78	H10	0.0	0.0	1.0	0.0	1.0	1.0	R1	Original		6.0	7
H1-002-0011-M-G	ESCO.0622.00186	Human	Blood	ExPEC	C	23	O8	H9	10.0	0.0	0.0	1.0	1.0	1.0	R1	Original		12.0	12
H1-002-0060-C-T	ESCO.0622.00176	Human	Blood	ExPEC	C	88	Oneg	H12	2.0	0.0	0.0	1.0	1.0	1.0	R1	Original		10.0	0
H1-002-0064-E-M	ESCO.0622.00337	Human	Blood	ExPEC	B1	58	O9	H25	5.0	0.0	0.0	1.0	1.0	1.0	R1	Original	K2	10.0	17
H1-002-0069-V-G	ESCO.0622.00076	Human	Blood	ExPEC	G	738	O146	H28	0.0	0.0	0.0	1.0	1.0	1.0	R1	Original		6.0	11
H1-003-0010-G-J	ESCO.0622.00244	Human	Blood	ExPEC	B1	58	O8	H25	6.0	0.0	0.0	1.0	1.0	1.0	R1	Original	K16	7.0	1
H1-003-0019-B-M	ESCO.0622.00085	Human	Blood	ExPEC	Clade I	3042	O85	H43	1.0	0.0	0.0	1.0	1.0	1.0	R1	Original		12.0	9
H1-003-0035-D-E	ESCO.0622.00040	Human	Blood	ExPEC	B2	1092	O179	H31	10.0	0.0	0.0	1.0	1.0	1.0	R3	Original		8.0	7
H1-003-0054-P-P	ESCO.0622.00264	Human	Blood	ExPEC	G	117	O143	H4	10.0	0.0	0.0	1.0	1.0	1.0	R4	Original		6.0	17
H1-003-0071-C-J	ESCO.0622.00042	Human	Blood	ExPEC	C	88	O8	H19	3.0	0.0	0.0	1.0	1.0	1.0	R1	Original		13.0	30
H1-003-0079-G-R	ESCO.0622.00143	Human	Blood	ExPEC	C	88	O8	H10	11.0	0.0	0.0	1.0	1.0	1.0	R1	Original		8.0	29
H1-003-0088-B-J	ESCO.0622.00298	Human	Blood	ExPEC	C	88	O9	H19	6.0	0.0	0.0	1.0	1.0	1.0	R1	Original	K57	9.0	6
H1-003-0090-V-J	ESCO.0622.00202	Human	Blood	ExPEC	C	88	O9	H4	2.0	0.0	0.0	1.0	1.0	1.0	R1	Original		8.0	33
H1-003-0105-C-R	ESCO.0622.00187	Human	Blood	ExPEC	C	88	O8	H4	6.0	0.0	0.0	1.0	1.0	1.0	R1	Original	K57	9.0	17
H1-003-0115-L-R	ESCO.0622.00239	Human	Blood	ExPEC	C	88	O8	H4	8.0	0.0	0.0	1.0	1.0	1.0	R1	Original	K57	9.0	20
H1-003-0116-V-R	ESCO.0622.00142	Human	Blood	ExPEC	C	8105	O38	H27	10.0	0.0	0.0	1.0	1.0	1.0	R1	Original		9.0	5
H1-003-0120-P-R	ESCO.0622.00230	Human	Blood	ExPEC	C	8106	O8	H11	10.0	0.0	0.0	1.0	1.0	1.0	R1	Original		7.0	17
H1-004-0007-O-M	ESCO.0622.00216	Human	Blood	ExPEC	Clade I	770	O102	H51	3.0	1.0	0.0	1.0	1.0	1.0	R4	Original		13.0	10
H1-004-0017-B-M	ESCO.0622.00222	Human	Blood	ExPEC	B1	58	O9	H9	3.0	0.0	0.0	1.0	1.0	0.0	R1	Original		11.0	18
H1-004-0021-W-I	ESCO.0622.00165	Human	Blood	ExPEC	C	23	O78	H4	8.0	0.0	0.0	1.0	1.0	1.0	R1	Original		8.0	1
H1-005-0012-L-M	ESCO.0622.00053	Human	Blood	ExPEC	C	8117	O8	H19	10.0	0.0	0.0	1.0	1.0	0.0	R1	Original		12.0	31
H1-005-0058-M-A	ESCO.0622.00317	Human	Blood	ExPEC	B1	58	O9	H25	8.0	0.0	0.0	1.0	1.0	1.0	R1	Original	K57	8.0	15
H1-006-0003-S-L	ESCO.0622.00292	Human	Blood	ExPEC	C	783	O21	H9	7.0	0.0	0.0	1.0	1.0	1.0	R1	Original		11.0	2
H1-006-0022-L-R	ESCO.0622.00083	Human	Blood	ExPEC	C	410	O8	H27	11.0	0.0	0.0	1.0	1.0	1.0	R1	Original		10.0	13
H1-007-0015-D-G	ESCO.0622.00112	Human	Blood	ExPEC	C	23	O78	H4	10.0	0.0	0.0	1.0	1.0	1.0	R1	Original		10.0	0
H1-007-0037-H-D	ESCO.0622.00115	Human	Blood	ExPEC	C	88	O8	H10	0.0	0.0	0.0	1.0	1.0	1.0	R1	Original		9.0	19
H14	ESCO.0622.00340	Human	Faeces	Commensal	B1	58	O8	H10	8.0	0.0	0.0	1.0	1.0	1.0	R1	Original	K54	14.0	1
H384	ESCO.0622.00366	Human	Faeces	Commensal	Clade I	662	O73	H45	1.0	0.0	0.0	1.0	1.0	1.0	R3	Original		5.0	14
H4	ESCO.0622.00123	Human	Faeces	Commensal	B1	155	O5	H11	2.0	0.0	0.0	1.0	1.0	1.0	R1	Original		9.0	29
H442	ESCO.0622.00036	Human	Faeces	Commensal	Clade I	747	O17	H45	2.0	1.0	0.0	1.0	1.0	1.0	R3	Original		7.0	13	HP
H47	ESCO.0622.00217	Human	Faeces	Commensal	B1	155	O38	H21	0.0	0.0	0.0	1.0	1.0	1.0	R1	Original		15.0	12
H48	ESCO.0622.00092	Human	Faeces	Commensal	B1	155	O159	H25	1.0	0.0	0.0	1.0	1.0	1.0	R1	Original		8.0	34
H70	ESCO.0622.00154	Human	Faeces	Commensal	B1	155	O86	H51	0.0	0.0	0.0	1.0	1.0	1.0	R1	Original		8.0	18
H95	ESCO.0622.00038	Human	Faeces	Commensal	G	7961	Oneg	H34	2.0	0.0	0.0	1.0	1.0	1.0	R1	Original		7.0	15
IAI01	ESCO.0622.00002	Human	Faeces	Commensal	B1	1128	O8	H-	0.0	0.0	0.0	1.0	1.0	1.0	R1	Original		6.0	32
IAI02	ESCO.0622.00147	Human	Faeces	Commensal	B1	154	Oneg	H38	0.0	0.0	0.0	1.0	1.0	1.0	R3	Original		12.0	15
IAI03	ESCO.0622.00260	Human	Faeces	Commensal	A	1434	O18	H14	0.0	0.0	0.0	1.0	1.0	1.0	R1	Original		8.0	5
IAI04	ESCO.0622.00139	Human	Faeces	Commensal	A	10	O89	H9	0.0	0.0	0.0	1.0	1.0	0.0	No_waaL	Original		5.0	20
IAI05	ESCO.0622.00266	Human	Faeces	Commensal	E	3051	O38	H45	0.0	0.0	0.0	1.0	1.0	1.0	R1	Original		13.0	27
IAI06	ESCO.0622.00357	Human	Faeces	Commensal	A	10	O2	H48	0.0	1.0	0.0	1.0	1.0	1.0	K12	Original		9.0	35	K1
IAI07	ESCO.0622.00305	Human	Faeces	Commensal	A	1137	O16	H48	0.0	0.0	1.0	0.0	1.0	1.0	R1	Original		8.0	4
IAI08	ESCO.0622.00227	Human	Faeces	Commensal	C	3593	O8	H9	0.0	0.0	0.0	1.0	1.0	1.0	R1	Original		13.0	39
IAI09	ESCO.0622.00242	Human	Faeces	Commensal	A	10	O71	H4	0.0	0.0	1.0	0.0	1.0	0.0	K12	Original		7.0	19
IAI10	ESCO.0622.00045	Human	Faeces	Commensal	A	548	O74	H39	0.0	0.0	0.0	1.0	1.0	1.0	No_waaL	Original		11.0	9
IAI11	ESCO.0622.00342	Human	Faeces	Commensal	A	10	Oneg	H6	0.0	0.0	0.0	1.0	1.0	1.0	No_waaL	Original		7.0	13
IAI12	ESCO.0622.00066	Human	Faeces	Commensal	A	10	O148	H32	0.0	0.0	0.0	1.0	1.0	1.0	K12	Original		6.0	4
IAI13	ESCO.0622.00261	Human	Faeces	Commensal	A	10	O1	H32	0.0	0.0	0.0	1.0	1.0	1.0	No_waaL	Original		6.0	18
IAI14	ESCO.0622.00344	Human	Faeces	Commensal	A	10	O111	H12	0.0	0.0	0.0	1.0	1.0	0.0	No_waaL	Original		6.0	1
IAI15	ESCO.0622.00274	Human	Faeces	Commensal	A	34	ONT	H33	0.0	0.0	1.0	0.0	1.0	0.0	No_waaL	Original		5.0	36
IAI16	ESCO.0622.00348	Human	Blood	ExPEC	A	1434	O18	H14	0.0	0.0	0.0	1.0	0.0	1.0	R1	Original		9.0	17
IAI17	ESCO.0622.00268	Human	Urine	ExPEC	A	34	O17	H33	0.0	0.0	1.0	0.0	1.0	0.0	No_waaL	Original		6.0	28
IAI18	ESCO.0622.00254	Human	Urine	ExPEC	C	88	Oneg	H4	0.0	0.0	0.0	1.0	1.0	1.0	R1	Original		10.0	18
IAI19	ESCO.0622.00095	Human	Urine	ExPEC	A	10	O103	H12	0.0	0.0	0.0	1.0	1.0	1.0	No_waaL	Original		6.0	6
IAI20	ESCO.0622.00172	Human	Miscellaneous	ExPEC	A	10	O153	H4	0.0	0.0	0.0	1.0	1.0	1.0	No_waaL	Original		8.0	22
IAI21	ESCO.0622.00291	Human	Urine	ExPEC	B1	210	O96	H19	0.0	0.0	0.0	1.0	1.0	1.0	R3	Original		6.0	23
IAI22	ESCO.0622.00273	Human	Urine	ExPEC	A	10	O10	H4	0.0	0.0	0.0	1.0	1.0	1.0	K12	Original		9.0	6
IAI23	ESCO.0622.00354	Human	Urine	ExPEC	A	1434	O18	H14	0.0	1.0	0.0	1.0	0.0	1.0	R1	Original		6.0	7	K98
IAI24	ESCO.0622.00145	Human	Urine	ExPEC	D	130	O17	H34	0.0	1.0	0.0	0.0	1.0	1.0	R3	Original		6.0	9
IAI25	ESCO.0622.00339	Human	Urine	ExPEC	A	10	O107	H27	0.0	1.0	0.0	1.0	1.0	1.0	K12	Original		6.0	12
IAI26	ESCO.0622.00058	Human	Urine	ExPEC	A	10	Oneg	H21	0.0	0.0	0.0	1.0	1.0	1.0	No_waaL	Original		3.0	12
IAI27	ESCO.0622.00288	Human	Urine	ExPEC	D	106	O73	H18	0.0	1.0	0.0	0.0	1.0	1.0	R3	Original		13.0	27	K4
IAI28	ESCO.0622.00296	Human	Urine	ExPEC	A	10	O10	H4	0.0	0.0	0.0	1.0	1.0	1.0	K12	Original		7.0	5
IAI29	ESCO.0622.00249	Human	Urine	ExPEC	A	10	O73	H31	0.0	0.0	0.0	1.0	1.0	1.0	K12	Original		9.0	9
IAI30	ESCO.0622.00179	Human	Urine	ExPEC	D	106	O73	H18	0.0	1.0	0.0	0.0	1.0	1.0	R3	Original		13.0	26	K4
IAI31	ESCO.0622.00289	Human	Urine	ExPEC	A	10	O29	H4	0.0	0.0	0.0	1.0	1.0	1.0	No_waaL	Original		8.0	12
IAI32	ESCO.0622.00046	Human	Urine	ExPEC	Clade I	3042	O45	H25	0.0	0.0	0.0	1.0	1.0	1.0	R1	Original		11.0	10
IAI33	ESCO.0622.00146	Human	Urine	ExPEC	F	624	O1	H1	0.0	0.0	0.0	0.0	1.0	1.0	R4	Original		11.0	32	K7
IAI34	ESCO.0622.00209	Human	Blood	ExPEC	A	10	O9	H9	0.0	0.0	0.0	1.0	1.0	1.0	No_waaL	Original	K55	8.0	17
IAI35	ESCO.0622.00336	Human	Blood	ExPEC	F	59	O1	H7	11.0	1.0	0.0	0.0	1.0	1.0	R1	Original		9.0	43	1
IAI36	ESCO.0622.00358	Human	Miscellaneous	ExPEC	F	62	O7	H45	11.0	1.0	0.0	0.0	1.0	1.0	R1	Original		10.0	12	K1
IAI37	ESCO.0622.00300	Human	Miscellaneous	ExPEC	A	10	O19	H4	0.0	1.0	0.0	1.0	1.0	1.0	No_waaL	Original		5.0	20	Unknown
IAI38	ESCO.0622.00210	Human	Miscellaneous	ExPEC	B2	79	O2	H4	11.0	0.0	0.0	0.0	1.0	1.0	R1	Original		12.0	47
IAI39	ESCO.0622.00003	Human	Urine	ExPEC	F	62	O7	H45	8.0	1.0	0.0	0.0	1.0	1.0	R1	Original		10.0	56	K1
IAI40	ESCO.0622.00287	Human	Urine	ExPEC	A	10	O4	H4	0.0	1.0	0.0	1.0	1.0	1.0	No_waaL	Original		5.0	8	Unknown
IAI41	ESCO.0622.00129	Human	Urine	ExPEC	C	2230	Oneg	H4	0.0	0.0	0.0	1.0	1.0	1.0	R1	Original		6.0	34
IAI42	ESCO.0622.00315	Human	Urine	ExPEC	C	23	O114	H9	5.0	0.0	0.0	1.0	1.0	1.0	R1	Original		6.0	14
IAI43	ESCO.0622.00194	Human	Urine	ExPEC	C	88	O104	H12	0.0	0.0	0.0	1.0	1.0	1.0	R1	Original		10.0	28
IAI44	ESCO.0622.00137	Human	Urine	ExPEC	A	10	O78	H10	7.0	0.0	1.0	0.0	1.0	0.0	No_waaL	Original		7.0	10
IAI45	ESCO.0622.00073	Human	Urine	ExPEC	Clade I	3042	O45	H25	0.0	0.0	0.0	1.0	1.0	1.0	R1	Original		10.0	25
IAI46	ESCO.0622.00034	Human	Urine	ExPEC	B2	95	O45	H7	9.0	1.0	0.0	0.0	2.0	1.0	R1	Original		9.0	63	K1
IAI47	ESCO.0622.00031	Human	Urine	ExPEC	B2	1861	O16	H5	0.0	1.0	0.0	0.0	1.0	1.0	R1	Original		8.0	24	K98
IAI48	ESCO.0622.00256	Human	Blood	ExPEC	B2	452	O81	H27	0.0	1.0	0.0	0.0	1.0	1.0	R3	Original		6.0	19	HP
IAI49	ESCO.0622.00144	Human	Urine	ExPEC	B2	706	O85	H1	11.0	0.0	0.0	1.0	1.0	1.0	R4	Original		7.0	37
IAI50	ESCO.0622.00047	Human	Urine	ExPEC	E	1265	O87	H19	0.0	0.0	0.0	1.0	1.0	1.0	R3	Original		9.0	11
IAI51	ESCO.0622.00020	Human	Urine	ExPEC	B2	141	O2	H6	11.0	1.0	0.0	0.0	1.0	1.0	R1	Original		7.0	45	K1
IAI53	ESCO.0622.00067	Human	Urine	ExPEC	B2	363	O46	H31	0.0	1.0	0.0	0.0	1.0	1.0	R1	Original		11.0	8	K1
IAI54	ESCO.0622.00100	Human	Urine	ExPEC	B2	73	O2	H1	0.0	1.0	0.0	0.0	1.0	1.0	R1	Original		9.0	31	K7
IAI55	ESCO.0622.00014	Human	Urine	ExPEC	B2	372	O83	H31	10.0	1.0	0.0	0.0	1.0	1.0	R1	Original		13.0	44	5
IAI56	ESCO.0622.00048	Human	Urine	ExPEC	B2	95	O1	H7	9.0	1.0	0.0	0.0	1.0	1.0	R1	Original		9.0	37	K1
IAI57	ESCO.0622.00011	Human	Urine	ExPEC	B2	127	O6	H31	9.0	1.0	0.0	0.0	1.0	0.0	R1	Original		7.0	34	5
IAI58	ESCO.0622.00356	Human	Urine	ExPEC	F	59	O1	H7	9.0	0.0	0.0	0.0	1.0	1.0	R1	Original		11.0	16
IAI59	ESCO.0622.00148	Human	Urine	ExPEC	B2	79	O2	H4	11.0	1.0	0.0	0.0	1.0	1.0	R1	Original		8.0	43	K1
IAI60	ESCO.0622.00032	Human	Blood	ExPEC	B2	95	O2	H4	0.0	1.0	0.0	0.0	1.0	1.0	R1	Original		12.0	28	K1
IAI61	ESCO.0622.00030	Human	Miscellaneous	ExPEC	B2	95	O1	H7	9.0	1.0	0.0	0.0	1.0	1.0	R1	Original		6.0	28	K1
IAI62	ESCO.0622.00109	Human	Urine	ExPEC	B2	127	O6	H31	11.0	1.0	0.0	0.0	1.0	0.0	R1	Original		9.0	13	CatB
IAI63	ESCO.0622.00132	Human	Urine	ExPEC	B2	127	O6	H31	11.0	1.0	0.0	0.0	1.0	0.0	R1	Original		9.0	10	CatB
IAI64	ESCO.0622.00044	Human	Urine	ExPEC	B2	372	O83	H31	11.0	1.0	0.0	0.0	1.0	1.0	R1	Original		10.0	51	CatB
IAI65	ESCO.0622.00138	Human	Miscellaneous	ExPEC	B2	95	O2	H4	11.0	1.0	0.0	0.0	1.0	1.0	R1	Original		7.0	49	K1
IAI66	ESCO.0622.00069	Human	Urine	ExPEC	B2	95	O2	H4	9.0	1.0	0.0	0.0	1.0	1.0	R1	Original		8.0	27	K1
IAI67	ESCO.0622.00195	Human	Urine	ExPEC	B2	14	O75	H5	0.0	1.0	0.0	0.0	1.0	1.0	R1	Original		12.0	11	K2
IAI68	ESCO.0622.00059	Human	Urine	ExPEC	B2	73	Oneg	H1	3.0	1.0	0.0	0.0	1.0	0.0	R1	Original		11.0	41	K5
IAI69	ESCO.0622.00117	Human	Miscellaneous	ExPEC	B2	95	O2	H4	11.0	1.0	0.0	0.0	1.0	1.0	R1	Original		8.0	46	K1
IAI70	ESCO.0622.00110	Human	Urine	ExPEC	B2	372	O6	H-	11.0	1.0	0.0	0.0	1.0	0.0	R1	Original		10.0	24	K15
IAI71	ESCO.0622.00185	Human	Urine	ExPEC	B2	12	O4	H1	11.0	1.0	0.0	0.0	1.0	1.0	R1	Original		4.0	35
IAI72	ESCO.0622.00118	Human	Urine	ExPEC	B2	73	O2	H1	11.0	1.0	0.0	0.0	1.0	1.0	R1	Original		8.0	59	K7
IAI73	ESCO.0622.00164	Human	Blood	ExPEC	B2	127	O6	H31	11.0	0.0	0.0	0.0	1.0	0.0	R1	Original		10.0	25	K15
IAI74	ESCO.0622.00060	Human	Urine	ExPEC	B2	141	O2	H6	11.0	1.0	0.0	0.0	1.0	1.0	R1	Original		8.0	54	K1
IAI75	ESCO.0622.00184	Human	Miscellaneous	ExPEC	B2	127	O6	H31	11.0	1.0	0.0	0.0	1.0	0.0	R1	Original		7.0	45	CatB
IAI76	ESCO.0622.00096	Human	Urine	ExPEC	B2	127	O6	H31	3.0	1.0	0.0	0.0	1.0	0.0	R1	Original		9.0	14	CatB
IAI77	ESCO.0622.00098	Human	Urine	ExPEC	B2	12	O4	H5	11.0	1.0	0.0	0.0	1.0	1.0	R1	Original		6.0	28
IAI78	ESCO.0622.00218	Human	Urine	ExPEC	B2	14	Oneg	H5	5.0	1.0	0.0	0.0	1.0	0.0	R1	Original		9.0	26	K5
IAI79	ESCO.0622.00229	Human	Urine	ExPEC	B2	14	O18	H5	11.0	1.0	0.0	0.0	1.0	0.0	R1	Original		7.0	68	K5
IAI80	ESCO.0622.00232	Human	Urine	ExPEC	B2	14	O18	H-	11.0	1.0	0.0	0.0	1.0	1.0	R1	Original		10.0	54	K5
IAI81	ESCO.0622.00228	Human	Urine	ExPEC	B2	14	O18	H5	9.0	1.0	0.0	0.0	1.0	1.0	R1	Original		8.0	64	K5
IAI82	ESCO.0622.00097	Human	Urine	ExPEC	B2	127	O6	H31	11.0	1.0	0.0	0.0	1.0	0.0	R1	Original		7.0	62	K15
LMR-3158	ESCO.0622.00212	Human	Urine	ExPEC	E	3777	O24	H25	4.0	0.0	0.0	1.0	1.0	1.0	No_waaL	Original		12.0	10
M863	ESCO.0622.00297	Non-human mammal	Faeces	Commensal	Clade I	2715	O2	H25	0.0	0.0	0.0	1.0	1.0	1.0	K12	Original		7.0	16
NILS01	ESCO.0622.00304	Human	Faeces	Commensal	D	69	O25	H18	10.0	1.0	0.0	0.0	1.0	1.0	R3	Original		13.0	17	K4
NILS02	ESCO.0622.00027	Human	Faeces	Commensal	B1	224	O173	H23	0.0	0.0	0.0	1.0	1.0	1.0	R3	Original		10.0	7
NILS03	ESCO.0622.00365	Human	Faeces	Commensal	A	216	O11	H4	0.0	1.0	0.0	1.0	0.0	1.0	R4	Original		13.0	1
NILS04	ESCO.0622.00322	Human	Faeces	Commensal	A	46	O9	H4	0.0	0.0	0.0	1.0	1.0	1.0	R1	Original	K39	11.0	1
NILS05	ESCO.0622.00347	Human	Faeces	Commensal	E	543	O169	H9	0.0	0.0	0.0	1.0	1.0	1.0	R4	Original		10.0	28
NILS06	ESCO.0622.00223	Human	Faeces	Commensal	A	10	O9	H9	0.0	0.0	0.0	1.0	1.0	1.0	No_waaL	Original	K55	7.0	7
NILS07	ESCO.0622.00309	Human	Faeces	Commensal	A	10	O105	H6	10.0	0.0	0.0	1.0	1.0	1.0	R3	Original		11.0	11
NILS08	ESCO.0622.00324	Human	Faeces	Commensal	A	10	O107	H27	1.0	0.0	0.0	1.0	1.0	1.0	K12	Original		4.0	4
NILS09	ESCO.0622.00323	Human	Faeces	Commensal	A	10	O12	H4	10.0	1.0	0.0	1.0	1.0	1.0	No_waaL	Original		6.0	22	K1
NILS10	ESCO.0622.00201	Human	Faeces	Commensal	A	1137	O16	H48	0.0	0.0	0.0	1.0	1.0	1.0	R1	Original		6.0	18
NILS11	ESCO.0622.00334	Human	Faeces	Commensal	A	10	O2	H4/H48	7.0	1.0	0.0	1.0	1.0	1.0	K12	Original		10.0	40	K1
NILS12	ESCO.0622.00355	Human	Faeces	Commensal	A	450	O25	H16	10.0	1.0	0.0	1.0	1.0	1.0	R1	Original		10.0	15	K5
NILS13	ESCO.0622.00279	Human	Faeces	Commensal	A	1137	O16	H48	0.0	0.0	0.0	1.0	1.0	1.0	R1	Original		8.0	5
NILS14	ESCO.0622.00245	Human	Faeces	Commensal	A	10	O71	H25	0.0	0.0	1.0	0.0	1.0	1.0	K12	Original		14.0	4
NILS15	ESCO.0622.00207	Human	Faeces	Commensal	C	88	Oneg	H12	7.0	0.0	0.0	1.0	1.0	1.0	R1	Original		8.0	4
NILS16	ESCO.0622.00303	Human	Blood	ExPEC	A	167	O89	H9	0.0	0.0	0.0	1.0	1.0	1.0	No_waaL	Original	K9	10.0	8
NILS17	ESCO.0622.00316	Human	Blood	ExPEC	A	2739	O21	H52	0.0	1.0	0.0	1.0	1.0	1.0	R1	Original		5.0	1
NILS18	ESCO.0622.00258	Human	Blood	ExPEC	D	69	O17	H18	10.0	1.0	0.0	0.0	1.0	1.0	R3	Original		13.0	32	K5
NILS19	ESCO.0622.00056	Human	Blood	ExPEC	B2	131	O25	H4	10.0	0.0	0.0	0.0	1.0	1.0	K12	Original		10.0	8	K5
NILS20	ESCO.0622.00294	Human	Blood	ExPEC	B2	452	O81	H27	4.0	1.0	0.0	0.0	1.0	1.0	R3	Original		7.0	3	HP
NILS21	ESCO.0622.00197	Human	Blood	ExPEC	B2	95	O2	H5	11.0	1.0	0.0	0.0	1.0	1.0	R1	Original		15.0	18	K1
NILS22	ESCO.0622.00237	Human	Miscellaneous	ExPEC	A	10	O89	H9	10.0	0.0	0.0	1.0	1.0	0.0	No_waaL	Original	K10	9.0	0
NILS23	ESCO.0622.00240	Human	Miscellaneous	ExPEC	D	973	O21	H5	9.0	1.0	0.0	0.0	1.0	1.0	R1	Original		8.0	7	K15
NILS24	ESCO.0622.00089	Human	Miscellaneous	ExPEC	B1	58	O65	H16	0.0	0.0	0.0	1.0	1.0	1.0	R1	Original		10.0	0
NILS25	ESCO.0622.00127	Human	Miscellaneous	ExPEC	B2	131	O25	H4	10.0	1.0	0.0	0.0	1.0	1.0	K12	Original		12.0	29	K5
NILS26	ESCO.0622.00013	Human	Miscellaneous	ExPEC	B2	569	O46	H31	9.0	1.0	0.0	0.0	1.0	1.0	R1	Original		10.0	18	K1
NILS27	ESCO.0622.00091	Human	Miscellaneous	ExPEC	B2	131	O25	H4	10.0	1.0	0.0	0.0	1.0	1.0	K12	Original		11.0	50	K5
NILS28	ESCO.0622.00134	Human	Miscellaneous	ExPEC	B2	1193	O75	H5	10.0	1.0	0.0	0.0	1.0	1.0	R1	Original		11.0	23	K1
NILS29	ESCO.0622.00086	Human	Miscellaneous	ExPEC	B2	127	O6	H31	11.0	1.0	0.0	0.0	1.0	1.0	R1	Original		9.0	25	5
NILS30	ESCO.0622.00350	Human	Urine	ExPEC	A	3877	Oneg	H4	0.0	0.0	0.0	1.0	1.0	1.0	No_waaL	Original		9.0	32	K1
NILS31	ESCO.0622.00224	Human	Urine	ExPEC	Clade I	2562	O17	H45	1.0	1.0	0.0	1.0	1.0	1.0	R3	Original		9.0	7	K4
NILS32	ESCO.0622.00325	Human	Urine	ExPEC	A	10	O11	H4	10.0	1.0	0.0	1.0	1.0	1.0	No_waaL	Original		6.0	6	HP
NILS33	ESCO.0622.00241	Human	Urine	ExPEC	B1	154	Oneg	H38	0.0	0.0	0.0	1.0	1.0	1.0	R3	Original		9.0	6
NILS34	ESCO.0622.00251	Human	Urine	ExPEC	C	23	Oneg	H12	10.0	0.0	0.0	1.0	1.0	0.0	R1	Original		13.0	19
NILS35	ESCO.0622.00313	Human	Urine	ExPEC	A	4238	Oneg	H4	10.0	0.0	0.0	1.0	1.0	0.0	No_waaL	Original		5.0	10
NILS36	ESCO.0622.00349	Human	Urine	ExPEC	F	7339	O1	H7	5.0	0.0	0.0	0.0	1.0	1.0	R1	Original		12.0	4
NILS37	ESCO.0622.00364	Human	Urine	ExPEC	A	1434	O18	H14	0.0	0.0	0.0	1.0	1.0	1.0	R1	Original		12.0	15
NILS38	ESCO.0622.00128	Human	Urine	ExPEC	D	501	O17	H1	0.0	1.0	0.0	0.0	1.0	1.0	R3	Original		11.0	9
NILS39	ESCO.0622.00231	Human	Urine	ExPEC	D	69	O17	H18	10.0	1.0	0.0	0.0	1.0	1.0	R3	Original		10.0	12	Unknown
NILS40	ESCO.0622.00270	Human	Urine	ExPEC	C	23	Oneg	H12	0.0	0.0	0.0	1.0	1.0	1.0	R1	Original	K25	13.0	5
NILS41	ESCO.0622.00269	Human	Urine	ExPEC	A	93	O5	H4	0.0	1.0	0.0	1.0	1.0	1.0	R1	Original		7.0	10	CatB
NILS42	ESCO.0622.00206	Human	Urine	ExPEC	D	38	Oneg	H30	10.0	0.0	0.0	0.0	1.0	1.0	R4	Original		12.0	33	K2
NILS43	ESCO.0622.00235	Human	Urine	ExPEC	A	540	Oneg	H30	0.0	0.0	0.0	1.0	1.0	1.0	R1	Original	K25	4.0	36
NILS44	ESCO.0622.00124	Human	Urine	ExPEC	B2	131	O16	H5	10.0	1.0	0.0	0.0	1.0	1.0	K12	Original		16.0	5	3
NILS45	ESCO.0622.00064	Human	Urine	ExPEC	E	3018	O137	H41	1.0	0.0	0.0	1.0	1.0	1.0	R4	Original		6.0	42
NILS46	ESCO.0622.00312	Human	Urine	ExPEC	D	69	O17	H18	9.0	1.0	0.0	0.0	1.0	1.0	R3	Original		10.0	20	1
NILS47	ESCO.0622.00170	Human	Urine	ExPEC	C	88	O8	H19	10.0	0.0	0.0	1.0	1.0	1.0	R1	Original		13.0	25
NILS48	ESCO.0622.00121	Human	Urine	ExPEC	C	23	O78	H4	9.0	0.0	0.0	1.0	1.0	1.0	R1	Original		11.0	8
NILS49	ESCO.0622.00310	Human	Urine	ExPEC	B1	58	O9	H11	7.0	0.0	0.0	1.0	1.0	1.0	R1	Original	K57	8.0	17
NILS50	ESCO.0622.00293	Human	Urine	ExPEC	D	69	O15	H18	9.0	1.0	0.0	0.0	1.0	1.0	R3	Original		11.0	18	Unknown
NILS51	ESCO.0622.00028	Human	Urine	ExPEC	D	132	O3	H1	1.0	0.0	0.0	1.0	1.0	1.0	R4	Original		8.0	19
NILS52	ESCO.0622.00225	Human	Urine	ExPEC	D	963	O2	H18	10.0	1.0	0.0	0.0	1.0	1.0	R4	Original		12.0	27	1
NILS53	ESCO.0622.00188	Human	Urine	ExPEC	B2	131	O16	H5	10.0	1.0	0.0	0.0	1.0	1.0	K12	Original		15.0	11	3
NILS54	ESCO.0622.00065	Human	Urine	ExPEC	B2	6458	O2	H6	9.0	1.0	0.0	0.0	1.0	1.0	R1	Original		7.0	40	K1
NILS55	ESCO.0622.00167	Human	Urine	ExPEC	B2	131	O25	H4	9.0	0.0	0.0	0.0	1.0	1.0	K12	Original		15.0	15	5
NILS56	ESCO.0622.00247	Human	Urine	ExPEC	D	405	O102	H6	10.0	1.0	0.0	0.0	1.0	1.0	R4	Original		9.0	16	K10
NILS57	ESCO.0622.00192	Human	Urine	ExPEC	B2	95	O1	H7	11.0	1.0	0.0	0.0	1.0	1.0	R1	Original		10.0	39	K1
NILS58	ESCO.0622.00078	Human	Urine	ExPEC	B2	6530	O107	H5	10.0	1.0	0.0	0.0	1.0	1.0	R1	Original		5.0	24	K2
NILS59	ESCO.0622.00079	Human	Urine	ExPEC	B2	73	O6	H1	8.0	0.0	0.0	0.0	1.0	0.0	R1	Original		9.0	38
NILS60	ESCO.0622.00168	Human	Urine	ExPEC	G	117	O33	H4	6.0	0.0	0.0	1.0	1.0	1.0	R4	Original		7.0	13
NILS61	ESCO.0622.00055	Human	Urine	ExPEC	B2	141	O2	H7	9.0	0.0	0.0	0.0	1.0	1.0	R1	Original		8.0	25
NILS62	ESCO.0622.00177	Human	Urine	ExPEC	B2	141	O2	H6	11.0	0.0	0.0	0.0	1.0	1.0	R1	Original		5.0	36
NILS63	ESCO.0622.00019	Human	Urine	ExPEC	B2	91	O39	H4	10.0	1.0	0.0	0.0	1.0	0.0	R1	Original		7.0	18	K4
NILS64	ESCO.0622.00169	Human	Urine	ExPEC	B2	131	O25	H4	8.0	0.0	0.0	0.0	1.0	1.0	K12	Original		17.0	25	5
NILS65	ESCO.0622.00133	Human	Urine	ExPEC	B2	127	O6	H31	9.0	1.0	0.0	0.0	1.0	1.0	R1	Original		11.0	29	K2
NILS66	ESCO.0622.00204	Human	Urine	ExPEC	B2	140	O2	H5	10.0	1.0	0.0	0.0	1.0	1.0	R1	Original		11.0	53	K1
NILS67	ESCO.0622.00158	Human	Urine	ExPEC	B2	95	O2	H4	11.0	1.0	0.0	0.0	1.0	1.0	R1	Original		12.0	31	K1
NILS68	ESCO.0622.00094	Human	Urine	ExPEC	B2	95	O1	H7	10.0	1.0	0.0	0.0	1.0	1.0	R1	Original		10.0	45	K1
NILS69	ESCO.0622.00035	Human	Urine	ExPEC	B2	1170	Oneg	H4	10.0	1.0	0.0	0.0	1.0	1.0	R2	Original		5.0	32
NILS70	ESCO.0622.00162	Human	Urine	ExPEC	B2	12	O4	H5	10.0	1.0	0.0	0.0	1.0	1.0	R1	Original		10.0	4
NILS71	ESCO.0622.00077	Human	Urine	ExPEC	B2	1154	O2	H1	11.0	0.0	0.0	0.0	1.0	1.0	R1	Original		8.0	18
NILS72	ESCO.0622.00199	Human	Urine	ExPEC	B2	127	O6	H31	7.0	1.0	0.0	0.0	1.0	0.0	R1	Original		9.0	31	CatB
NILS73	ESCO.0622.00160	Human	Urine	ExPEC	B2	131	O25	H4	10.0	0.0	0.0	0.0	1.0	1.0	K12	Original		13.0	25	K2
NILS74	ESCO.0622.00171	Human	Urine	ExPEC	B2	73	O6	H1	9.0	1.0	0.0	0.0	1.0	0.0	R1	Original		11.0	56	K2
NILS75	ESCO.0622.00125	Human	Urine	ExPEC	B2	12	O4	H5	7.0	1.0	0.0	0.0	1.0	1.0	R1	Original		10.0	27	K2
NILS76	ESCO.0622.00090	Human	Urine	ExPEC	B2	131	O16	H5	10.0	1.0	0.0	0.0	1.0	1.0	K12	Original		15.0	6	3
NILS77	ESCO.0622.00057	Human	Urine	ExPEC	B2	7344	O158	H34	9.0	0.0	0.0	1.0	1.0	1.0	K12	Original		8.0	4
NILS78	ESCO.0622.00178	Human	Urine	ExPEC	B2	95	O1	H7	10.0	1.0	0.0	0.0	1.0	1.0	R1	Original		12.0	7	K1
NILS79	ESCO.0622.00175	Human	Urine	ExPEC	B2	127	O6	H31	10.0	1.0	0.0	0.0	1.0	1.0	R1	Original		10.0	40	CatB
NILS80	ESCO.0622.00093	Human	Urine	ExPEC	B2	569	O46	H31	10.0	1.0	0.0	0.0	1.0	1.0	R1	Original		10.0	45	K1
NILS81	ESCO.0622.00155	Human	Urine	ExPEC	B2	372	O83	H31	10.0	1.0	0.0	0.0	1.0	1.0	R1	Original		14.0	32	CatB
NILS82	ESCO.0622.00126	Human	Urine	ExPEC	B2	95	O1	H7	10.0	1.0	0.0	0.0	1.0	1.0	R1	Original		10.0	41	K1
ROAR012	ESCO.0622.00008	Non-human mammal	Faeces	Commensal	E	10233	O112	H32	0.0	0.0	0.0	1.0	1.0	1.0	R4	Original		14.0	46
ROAR019	ESCO.0622.00007	Non-human mammal	Faeces	Commensal	Clade II	5362	Oneg	H56	0.0	1.0	0.0	0.0	1.0	1.0	K12	Original		7.0	9	K15
ROAR029	ESCO.0622.00052	Non-human mammal	Faeces	Commensal	E	9312	O44/O38	H39	0.0	0.0	0.0	1.0	0.0	1.0	R2	Original		11.0	15
ROAR036	ESCO.0622.00200	Non-human mammal	Faeces	Commensal	E	new	O39	H18	0.0	0.0	0.0	1.0	1.0	1.0	R3	Original		13.0	5
ROAR043	ESCO.0622.00246	Non-human mammal	Faeces	Commensal	Clade V	4104	O130	H56	0.0	0.0	0.0	1.0	1.0	1.0	R2	Original		10.0	7
ROAR047	ESCO.0622.00088	Non-human mammal	Faeces	Commensal	B1	155	O88	H21	0.0	0.0	0.0	1.0	1.0	1.0	R1	Original		12.0	15
ROAR059	ESCO.0622.00198	Non-human mammal	Faeces	Commensal	E	3774	O17	H31	0.0	0.0	0.0	1.0	1.0	1.0	R1	Original		13.0	19
ROAR061	ESCO.0622.00120	Non-human mammal	Faeces	Commensal	B1	155	O88	H21	1.0	0.0	0.0	1.0	1.0	1.0	R1	Original		12.0	15
ROAR072	ESCO.0622.00105	Non-human mammal	Faeces	Commensal	B1	155	O88	H21	0.0	0.0	0.0	1.0	1.0	1.0	R1	Original		10.0	16
ROAR082	ESCO.0622.00063	Non-human mammal	Faeces	Commensal	B1	155	O102	H21	3.0	0.0	0.0	1.0	1.0	1.0	R1	Original		10.0	19
ROAR116	ESCO.0622.00104	Non-human mammal	Faeces	Commensal	Clade III	new	O36	Hneg	0.0	1.0	0.0	0.0	0.0	1.0	K12	Original		9.0	10
ROAR129	ESCO.0622.00265	Non-human mammal	Faeces	Commensal	Clade V	7495	Oneg	H56	0.0	1.0	0.0	0.0	1.0	1.0	K12	Original		11.0	3
ROAR130	ESCO.0622.00370	Non-human mammal	Faeces	Commensal	Clade V	3747	O98	H56	0.0	0.0	0.0	1.0	0.0	0.0	K12	Original		10.0	5
ROAR131	ESCO.0622.00220	Non-human mammal	Faeces	Commensal	E	350	O115	H18	11.0	0.0	0.0	1.0	1.0	1.0	R4	Original		12.0	42
ROAR145	ESCO.0622.00259	Non-human mammal	Faeces	Commensal	Clade V	7494	Onovel21	H56	0.0	1.0	0.0	0.0	1.0	0.0	R2	Original		12.0	27	5
ROAR176	ESCO.0622.00159	Non-human mammal	Faeces	Commensal	Clade V	133	O4	H56	6.0	1.0	0.0	0.0	1.0	0.0	K12	Original		7.0	3	K4
ROAR178	ESCO.0622.00214	Bird	Faeces	Commensal	B1	58	O8	H25	9.0	0.0	0.0	1.0	1.0	1.0	R1	Original		6.0	6
ROAR185	ESCO.0622.00108	Non-human mammal	Faeces	Commensal	Clade I	3042	O45	H25	0.0	0.0	0.0	1.0	1.0	1.0	R1	Original		12.0	10
ROAR205	ESCO.0622.00203	Non-human mammal	Faeces	Commensal	B1	58	O8	H9	9.0	0.0	0.0	1.0	1.0	1.0	R1	Original		9.0	0
ROAR220	ESCO.0622.00183	Non-human mammal	Faeces	Commensal	Clade V	133	O4	H56	0.0	1.0	0.0	0.0	1.0	0.0	K12	Original		7.0	0	K4
ROAR274	ESCO.0622.00018	Non-human mammal	Faeces	Commensal	E	new	O114	H18	10.0	0.0	0.0	1.0	1.0	1.0	R1	Original		8.0	33
ROAR291	ESCO.0622.00161	Bird	Faeces	Commensal	Clade III	2371	O10	H52	0.0	1.0	0.0	0.0	0.0	1.0	K12	Original		9.0	5	K7
ROAR292	ESCO.0622.00330	Non-human mammal	Faeces	Commensal	Clade V	2196	O150	H56	0.0	1.0	0.0	0.0	1.0	1.0	R2	Original		9.0	9	K4
ROAR334	ESCO.0622.00182	Non-human mammal	Faeces	Commensal	B1	58	O40	H5	10.0	0.0	0.0	1.0	1.0	1.0	R1	Original		10.0	16
ROAR344	ESCO.0622.00102	Human	Faeces	Commensal	E. fergusonii	10187	O134	Hneg	0.0	0.0	0.0	0.0	0.0	1.0	R2	Original		10.0	2
ROAR387	ESCO.0622.00017	Human	Faeces	Commensal	E	6646	Oneg	H39	5.0	0.0	0.0	1.0	0.0	1.0	R1	Original		15.0	22
ROAR400	ESCO.0622.00253	Human	Faeces	Commensal	B1	58	O8	H25	10.0	0.0	0.0	1.0	1.0	1.0	R1	Original		10.0	2
ROAR419	ESCO.0622.00311	Human	Faeces	Commensal	B1	58	O9	H12	8.0	0.0	0.0	1.0	1.0	1.0	R1	Original		8.0	31
ROAR434	ESCO.0622.00191	Human	Faeces	Commensal	G	657	O183	H18	0.0	0.0	0.0	1.0	1.0	1.0	R4	Original		8.0	49
ROAR438	ESCO.0622.00012	Human	Faeces	Commensal	Clade III	5547	O7	H56	0.0	1.0	0.0	0.0	0.0	1.0	R2	Original		9.0	6	3
S1-109	ESCO.0622.00331	Non-human mammal	Faeces	Commensal	E. albertii	5397	Oneg	Hneg	0.0	0.0	0.0	1.0	1.0	0.0	R2	Original		8.0	5
S1-11	ESCO.0622.00189	Non-human mammal	Faeces	Commensal	B2	713	O145	H34	1.0	0.0	0.0	1.0	1.0	1.0	R1	Original		7.0	15
S1-76	ESCO.0622.00338	Non-human mammal	Faeces	Commensal	B2	28	O128	H6	0.0	0.0	0.0	1.0	1.0	1.0	R3	Original		8.0	8
S1-84	ESCO.0622.00359	Non-human mammal	Faeces	Commensal	E. albertii	new	O146	Hneg	0.0	0.0	0.0	1.0	0.0	0.0	R2	Original		9.0	1
S1-91	ESCO.0622.00367	Non-human mammal	Faeces	Commensal	E. albertii	new	O115	Hneg	0.0	0.0	0.0	1.0	1.0	0.0	R2	Original		12.0	4
S2-1	ESCO.0622.00023	Non-human mammal	Faeces	Commensal	B2	941	O156	H1	10.0	0.0	0.0	1.0	1.0	1.0	R3	Original		13.0	20
TW10509	ESCO.0622.00070	Human	Faeces	Commensal	Clade I	747	O73	H45	0.0	1.0	0.0	1.0	1.0	1.0	R3	Original		3.0	27
VDG427	ESCO.0622.00250	Human	Faeces	Commensal	B2	452	O81	H27	0.0	1.0	0.0	0.0	1.0	1.0	R3	Original		7.0	8	HP
MT1B1	ESCO.0722.00035				B2	998	O2	H6							R1	Host		7.0	32	K1
AN17	ESCO.0722.00043				B2	73	O6	H1							R1	Host		9.0	47	K5
LF82	ESCO.0722.00053				B2	135	O83	H1							R1	Host		11.0	35	5
LF73	ESCO.0722.00085				B2	135	O83	H1							R1	Host		9.0	32	5
LF7074	ESCO.0722.00129				B2	95	O45	H7							R1	Host		9.0	49	K1
NRG807C	ESCO.0722.00140				B2	135	O83	H1							R1	Host		11.0	48	5
LF31	ESCO.0722.00142				B2	73	O6	H1							R1	Host		13.0	30
LM33	ESCO.0722.00149				B2	131	O25	H4							K12	Host		13.0	14	CatB
T145	ESCO.0722.00151				B2	141	O2	H6							R1	Host		10.0	21	K1
BDX09	ESCO.0722.00166				G	117	O24	H4							R4	Host		8.0	12
536	ESCO.0722.00169				B2	127	O6	H31							R1	Host		9.0	54	K15
T205	ESCO.0722.00170				B2	2015	O2	H14							R1	Host		11.0	11	K7
T147	ESCO.0722.00201				B2	73	O6	H1							R1	Host		8.0	33	K5
LF50	ESCO.0722.00215				B1	1511	O8	H21							R1	Host		11.0	25
DIJ07	ESCO.0722.00230				D	69	O77/O17/O44/O106	H18							R3	Host		9.0	15	K96
LI10	ESCO.0722.00256				B2	131	O25	H4							K12	Host		16.0	21	K2
LM02	ESCO.0722.00257				D	69	O77/O17/O44/O106	H33							R3	Host		11.0	17	K96
LM40	ESCO.0722.00258				D	69	O77/O17/O44/O106	H18							R3	Host		10.0	18	K96
BDX03	ESCO.0722.00269				D	69	O77/O17/O44/O106	H18							R3	Host		11.0	15	K96
PDP351	ESCO.0722.00270				C	410	ONT	H9							R1	Host		7.0	19
BE	ESCO.0722.00277	Human		Commensal	A	10	O16	H48							K12	Host		8.0	45
PDP110	ESCO.0722.00297				C	88	O9	H17							R1	Host	K55	9.0	10
LM07	ESCO.0722.00306				B1	58	O9	H25							R1	Host	K2	10.0	31
AL505	ESCO.0722.00308				B2	95	O1	H7							R1	Host		12.0	42	K1
AN24	ESCO.0722.00323				A	10	O9	H9							No_waaL	Host	K127	14.0	17
BL21	ESCO.0722.00331	Human		Commensal	A	93	O7	-							R1	Host		4.0	48
PDP21	ESCO.0722.00343				D	69	O77/O17/O44/O106	H18							R3	Host		12.0	19	K5
BCH953	ESCO.0722.00348				B1	58	O9	H25							R1	Host	K2	8.0	19
55989	ESCO.0722.00352				B1	678	O104	H4							R3	Host		14.0	9
NAN33	ESCO.0722.00357				A	10	O89	H9							No_waaL	Host		11.0	10
DIJ06	ESCO.0722.00359				B2	73	O25	H1							R1	Host		8.0	11	CatB
NIC06	ESCO.0722.00375				A	10	O89	H10							No_waaL	Host	K9	13.0	3
LM08	ESCO.0722.00379				D	69	O25	H18							R3	Host		13.0	21	1
LF110																Host			23
