## Supplementary Table 2 for "Predicting phage-bacteria interactions at the strain level from genomes"

phage	Morphotype	Family	Genus	Species	Genome_size	Phage_host	Phage_host_phylo
PDP21_P1	Podoviridae	Autographiviridae	Kayfunavirus	Kayfunavirus ZG49	40079	PDP21	D
PDP21_P3	Podoviridae	Autographiviridae	Vectrevirus	Vectrevirus VEc3	45588	PDP21	D
PDP21_P5	Podoviridae	Autographiviridae	Vectrevirus	Vectrevirus VEc3	45588	PDP21	D
PDP21_P6	Podoviridae	Autographiviridae	Vectrevirus	Vectrevirus VEc3	44789	PDP21	D
PDP21_P8	Siphoviridae	Other	Kagunavirus	Kagunavirus K1G	43594	PDP21	D
PDP110_P1	Siphoviridae	Other	Lambdavirus	Lambdavirus lambda	48490	PDP110	C
PDP110_P2	Siphoviridae	Other	Wanchaivirus	Wanchaivirus HK106	44134	PDP110	C
T145_P1	Siphoviridae	Drexlerviridae	Veterinaerplatzvirus	Veterinaerplatzvirus vv12210I	44816	T145	B2
T145_P2	Podoviridae	Autographiviridae	Vectrevirus	Vectrevirus K1E	45051	T145	B2
T145_P3	Siphoviridae	Drexlerviridae	Veterinaerplatzvirus	Veterinaerplatzvirus vv12210I	45509	T145	B2
T145_P4	Siphoviridae	Drexlerviridae	Veterinaerplatzvirus	Veterinaerplatzvirus vv12210I	45062	T145	B2
T145_P5	Siphoviridae	Drexlerviridae	Veterinaerplatzvirus	Veterinaerplatzvirus vv12210I	45312	T145	B2
T205_P4	Podoviridae	Autographiviridae	Vectrevirus	Vectrevirus K15	44005	T205	B2
T205_P5	Podoviridae	Autographiviridae	Vectrevirus	Vectrevirus K15	43663	T205	B2
T147_P1	Podoviridae	Autographiviridae	Vectrevirus	Vectrevirus AAPEc6	43705	T147	B2
T147_P10	Podoviridae	Autographiviridae	Vectrevirus	Vectrevirus AAPEc6	44649	T147	B2
T147_P5	Podoviridae	Autographiviridae	Kayfunavirus	Kayfunavirus Vec13	40209	T147	B2
T147_P7	Podoviridae	Autographiviridae	Vectrevirus	Vectrevirus K15	43709	T147	B2
T147_P9	Podoviridae	Autographiviridae	Vectrevirus	Vectrevirus AAPEc6	44649	T147	B2
PDP351_P2	Podoviridae	Autographiviridae	Teseptimavirus	Teseptimavirus 13a	40327	PDP351	C
PDP351_P3	Podoviridae	Autographiviridae	Kayfunavirus	Kayfunavirus K1F	39050	PDP351	C
PDP351_P4	Podoviridae	Autographiviridae	Kayfunavirus	Kayfunavirus EcoDS1	39163	PDP351	C
536_P1	Myoviridae	Other	Phapecoctavirus	Phapecoctavirus Ro121c4YLVW	149471	536	B2
536_P11	Siphoviridae	Other	Kagunavirus	Kagunavirus K1ind2	44422	536	B2
536_P12	Siphoviridae	Other	Sashavirus	Sashavirus sasha	55927	536	B2
536_P6	Myoviridae	Other	Justusliebigvirus	Justusliebigvirus alia	148442	536	B2
536_P7	Myoviridae	Other	Justusliebigvirus	Justusliebigvirus alia	148442	536	B2
536_P9	Myoviridae	Other	Justusliebigvirus	Justusliebigvirus VEcB	148885	536	B2
CLB_P1	Podoviridae	Autographiviridae	Kayfunavirus	Kayfunavirus K1F	40216	55989	B1
CLB_P2	Myoviridae	Straboviridae	Dhakavirus	Dhakavirus ime08	171787	55989	B1
AL505_P2	Myoviridae	Straboviridae	Krischvirus	Krischvirus RB49	162105	AL505	B2
AL505_P3	Podoviridae	Autographiviridae	Vectrevirus	Vectrevirus K1E	44662	AL505	B2
AN17_P1	Podoviridae	Autographiviridae	Kayfunavirus	Kayfunavirus ZG49	39656	AN17	B2
AN17_P8	Myoviridae	Other	Felixounavirus	Felixounavirus mushroom	85575	AN17	B2
AN24_P2	Podoviridae	Schitoviridae	Gamaleyavirus	Gamaleyavirus IME11	71225	AN24	A
AN24_P3	Podoviridae	Schitoviridae	Gamaleyavirus	Gamaleyavirus IME11	71225	AN24	A
AN24_P4	Podoviridae	Autographiviridae	Kayfunavirus	Kayfunavirus Vec13	39836	AN24	A
BCH953_P1	Siphoviridae	Other	Kagunavirus	Kagunavirus K1G	44101	BCH953	B1
BCH953_P2	Myoviridae	Straboviridae	Tequatrovirus	Tequatrovirus zeezeesix	168034	BCH953	B1
BCH953_P3	Siphoviridae	Other	Kagunavirus	Kagunavirus K1G	44622	BCH953	B1
BCH953_P4	Myoviridae	Straboviridae	Tequatrovirus	Tequatrovirus zeezeethirty	169247	BCH953	B1
BCH953_P5	Myoviridae	Straboviridae	Tequatrovirus	Tequatrovirus zeezeethirty	169247	BCH953	B1
BDX03_P1	Podoviridae	Autographiviridae	Kayfunavirus	Kayfunavirus F	39754	BDX03	D
BDX03_P2	Podoviridae	Autographiviridae	Kayfunavirus	Kayfunavirus F	39754	BDX03	D
BDX09_P1	Siphoviridae	Other	Sashavirus	Sashavirus sasha	58371	BDX09	G
DIJ06_P1	Podoviridae	Autographiviridae	Vectrevirus	Vectrevirus AAPEc6	44766	DIJ06	B2
DIJ07_P1	Myoviridae	Other	Phapecoctavirus	Escherichia virus Schickermooser	142881	DIJ07	D
DIJ07_P2	Myoviridae	Other	Phapecoctavirus	Phapecoctavirus Ro121c4YLVW	144811	DIJ07	D
LF110_P1	Myoviridae	Other	Felixounavirus	Felixounavirus UAB87	86190	LF110	0
LF110_P2	Myoviridae	Other	Felixounavirus	Felixounavirus JH2	86501	LF110	0
LF110_P3	Myoviridae	Other	Felixounavirus	Felixounavirus JH2	87144	LF110	0
LF110_P4	Myoviridae	Other	Felixounavirus	Felixounavirus VpaE1	86070	LF110	0
LF31_P1	Myoviridae	Other	Wifcevirus	Wifcevirus WFH	68319	LF31	B2
LF31_P3	Podoviridae	Autographiviridae	Vectrevirus	Vectrevirus VEc3	44354	LF31	B2
LF50_P3	Siphoviridae	Other	Dhillonvirus	Dhillonvirus EK99P1	45099	LF50	B1
LF7074_P1	Siphoviridae	Other	Kagunavirus	Kagunavirus K1G	41072	LF7074	B2
LF7074_P2	Siphoviridae	Other	Kagunavirus	Kagunavirus K1G	41071	LF7074	B2
LF7074_P3	Siphoviridae	Other	Kagunavirus	Kagunavirus K1ind2	40766	LF7074	B2
LF73_P1	Myoviridae	Straboviridae	Tequatrovirus	Tequatrovirus cf2	168996	LF73	B2
LF73_P3	Myoviridae	Straboviridae	Tequatrovirus	Tequatrovirus ecnp1	166650	LF73	B2
LF73_P4	Myoviridae	Straboviridae	Krischvirus	Krischvirus RB49	163088	LF73	B2
LF82_P1	Myoviridae	Other	Felixounavirus	Felixounavirus AYO145A	88828	LF82	B2
LF82_P2	Myoviridae	Other	Felixounavirus	Felixounavirus TP1	85572	LF82	B2
LF82_P3	Myoviridae	Other	Felixounavirus	Felixounavirus TP1	85148	LF82	B2
LF82_P4	Myoviridae	Other	Felixounavirus	Felixounavirus VpaE1	83202	LF82	B2
LF82_P5	Myoviridae	Other	Felixounavirus	Felixounavirus VpaE1	85898	LF82	B2
LF82_P6	Myoviridae	Other	Felixounavirus	Felixounavirus VpaE1	84499	LF82	B2
LF82_P8	Myoviridae	Straboviridae	Mosigvirus	Mosigvirus c120	168962	LF82	B2
LF82_P9	Myoviridae	Other	Felixounavirus	Felixounavirus VpaE1	86448	LF82	B2
LI10_P1	Podoviridae	Autographiviridae	Kayfunavirus	Kayfunavirus LM33P1	39854	LI10	B2
LI10_P2	Podoviridae	Autographiviridae	Kayfunavirus	Kayfunavirus LM33P1	39854	LI10	B2
LI10_P3	Podoviridae	Autographiviridae	Vectrevirus	Vectrevirus VEc3	44918	LI10	B2
LI10_P4	Podoviridae	Autographiviridae	Vectrevirus	Vectrevirus VEc3	44534	LI10	B2
LI10_P5	Podoviridae	Autographiviridae	Vectrevirus	Vectrevirus VEc3	44310	LI10	B2
LI10_P6	Podoviridae	Autographiviridae	Vectrevirus	Vectrevirus VEc3	44752	LI10	B2
LM02_P1	Siphoviridae	Other	Kagunavirus	Kagunavirus golestan	43420	LM02	D
LM07_P1	Podoviridae	Autographiviridae	Przondovirus	Przondovirus KP32i192	40168	LM07	B1
LM08_P1	Siphoviridae	Other	Kagunavirus	Kagunavirus K1ind2	42973	LM08	D
LM08_P2	Siphoviridae	Other	Kagunavirus	Kagunavirus K1ind2	42999	LM08	D
LM33_P1	Podoviridae	Autographiviridae	Kayfunavirus	Kayfunavirus LM33P1	38979	LM33	B2
LM40_P1	Siphoviridae	Other	Dhillonvirus	Dhillonvirus EK99P1	45013	LM40	D
LM40_P2	Siphoviridae	Other	Dhillonvirus	Dhillonvirus EK99P1	45119	LM40	D
LM40_P3	Siphoviridae	Other	Dhillonvirus	Dhillonvirus EK99P1	45041	LM40	D
MT1B1_P3	Podoviridae	Autographiviridae	Kayfunavirus	Kayfunavirus F	40159	MT1B1	B2
NAN33_P1	Podoviridae	Autographiviridae	Przondovirus	Przondovirus KpV767	40656	NAN33	A
NAN33_P2	Podoviridae	Autographiviridae	Przondovirus	Przondovirus KpV767	40708	NAN33	A
NAN33_P4	Podoviridae	Autographiviridae	Przondovirus	Przondovirus KpV767	40708	NAN33	A
NAN33_P5	Podoviridae	Schitoviridae	Gamaleyavirus	Gamaleyavirus APEC7	74438	NAN33	A
NAN33_P6	Podoviridae	Autographiviridae	Przondovirus	Przondovirus KpV767	40525	NAN33	A
NIC06_P2	Myoviridae	Straboviridae	Tequatrovirus	Tequatrovirus slur07	166325	NIC06	A
NIC06_P3	Podoviridae	Autographiviridae	Vectrevirus	Vectrevirus mutPK1A2	45947	NIC06	A
NRG857C_P1	Myoviridae	Other	Felixounavirus	Felixounavirus UAB87	84421	NRG807C	B2
NRG857C_P2	Myoviridae	Other	Felixounavirus	Felixounavirus UAB87	87084	NRG807C	B2
NRG857C_P3	Siphoviridae	Other	Kagunavirus	Kagunavirus K1ind2	44234	NRG807C	B2
T4LD	Myoviridae	Straboviridae	Tequatrovirus	Tequatrovirus T4	168921	BE	A
T7LD	Podoviridae	Autographiviridae	Teseptimavirus	Teseptimavirus T7	39778	BL21	A
