## Supplementary Table 4 for "Predicting phage-bacteria interactions at the strain level from genomes"

bacteria	BTUB	FADL	FHUA	LAMB	LPTD	NFRA	OMPA	OMPC	OMPF	TOLC	TSX	YNCD
001-023	99_59	99_1	99_20	99_33	99_8	99_14	99_259	99_57	99_4	99_0	99_2	99_137
001-031-c1	99_40	99_17	99_21	99_9	99_8	99_45	99_30	99_29	99_12	99_0	99_11	99_25
003-026	99_59	99_1	99_20	99_33	99_8	99_14	99_22	99_57	99_4	99_0	99_2	99_137
013-008	99_40	99_17	99_21	99_9	99_8	99_45	99_30	99_29	99_12	99_0	99_11	99_25
025-010	99_38	99_1	99_5	99_10	99_3	99_23	99_13	99_91	99_4	99_0	99_2	99_146
034-008	99_40	99_17	99_21	99_9	99_8	99_45	99_30	99_29	99_12	99_0	99_11	99_174
034-026-c1	99_40	99_17	99_21	99_9	99_8	99_45	99_30	99_29	99_12	99_0	99_11	99_25
035-004	99_40	99_17	99_21	99_9	99_8	99_45	99_30	99_29	99_12	99_0	99_11	99_25
370D	99_187	99_1	99_5	99_186	99_3	99_14	99_90	99_53	99_4	99_0	99_2	99_62
381A	99_40	99_17	99_21	99_9	99_8	99_45	99_30	99_29	99_12	99_0	99_11	99_25
536	99_15	99_1	99_5	99_9	99_8	99_18	99_28	99_42	99_12	99_0	99_11	99_32
55989	99_121	99_1	99_5	99_10	99_3	99_14	99_16	99_218	99_4	99_0	99_2	99_7
916A	99_38	99_1	99_20	99_9	99_3	99_136	99_22	99_53	99_4	99_0	99_2	99_51
921A	99_38	99_1	99_20	99_9	99_3	99_136	99_22	99_53	99_4	99_0	99_2	99_51
AL505	99_15	99_1	99_5	99_9	99_8	99_18	99_27	99_41	99_12	99_0	99_11	99_160
AN03	99_59	99_1	99_20	99_9	99_8	99_68	99_28	99_57		99_0	99_2	99_51
AN17	99_15	99_17	99_21	99_9	99_8	99_18	99_22	99_29	99_12	99_0	99_11	99_25
AN24	99_6	99_1	99_5	99_19	99_3	99_23	99_16	99_24	99_4	99_0	99_2	99_7
ATCC35469T	99_131	99_128	99_20	99_120	99_99	99_108	99_48	99_129	99_61	99_102	99_101	99_62
Asp51g	99_15	99_17	99_21	99_9	99_8	99_18	99_30	99_42	99_4	99_0	99_11	99_151
B090	99_70	99_98	99_89	99_69	99_85	99_290	99_76	99_288	99_80	99_84	99_72
B1147	99_181	99_17	99_177	99_58	99_153	99_179	99_13	99_105	99_155	99_103	99_2	99_178
B12I13	99_6	99_1	99_56	99_33	99_3	99_139	99_13	99_52	99_4	99_195	99_2	99_210
B156	99_70	99_17	99_89	99_69	99_85	99_106	99_76	99_109	99_80	99_84	99_72
B1747	99_6	99_1	99_56	99_33	99_3	99_139	99_13	99_52	99_4	99_0	99_2	99_145
B1932	99_59	99_1	99_20	99_9	99_8	99_54	99_28	99_57	99_4	99_0	99_2	99_51
B253	99_131	99_128	99_5	99_120	99_99	99_108	99_48	99_189	99_61	99_102	99_101	99_62
B49	99_6	99_17	99_5	99_58	99_115	99_258	99_13	99_75	99_130	99_103	99_2	99_260
B691	99_88	99_152	99_56	99_120	99_99	99_108	99_48	99_129	99_172	99_102	99_101	99_62
B6A1	99_38	99_1	99_5	99_10	99_3	99_110	99_90	99_52	99_35	99_0	99_2	99_44
B992	99_70	99_98	99_89	99_69	99_85	99_106	99_76	99_109	99_80	99_267	99_72
BCH953	99_6	99_1	99_5	99_10	99_3	99_14	99_13	99_31	99_4	99_0	99_2	99_7
BDX03	99_6	99_1	99_39	99_10	99_3	99_14	99_27	99_47	99_4	99_0	99_2	99_71
BDX09	99_59	99_1	99_20	99_9	99_8	99_68	99_28	99_57	99_4	99_0	99_2	99_51
BE	99_6	99_1	99_184	99_19	99_3	99_23	99_16	99_24	99_4	99_0	99_2	99_7
BL21	99_169	99_1	99_5	99_19	99_3		99_16	99_170	99_4	99_0	99_2	99_7
Ben4d	99_40	99_17	99_21	99_9	99_8	99_45	99_30	99_29	99_12	99_0	99_11	99_25
C2-119	99_6	99_1	99_56	99_33	99_3	99_216	99_13	99_52	99_4	99_0	99_2	99_215
DEC1a	99_38	99_17	99_56	99_9	99_8	99_18	99_30	99_104	99_61	99_0	99_2	99_119
DEC2a	99_38	99_17	99_56	99_9	99_8	99_18	99_30	99_104	99_61	99_0	99_2	99_119
DIJ06	99_15	99_17	99_21	99_9	99_8	99_18	99_22	99_29	99_12	99_66	99_11	99_25
DIJ07	99_6	99_1	99_39	99_10	99_3	99_14	99_27	99_47	99_4	99_0	99_2	99_71
E1426	99_38	99_1	99_5	99_33	99_8	99_136	99_22	99_53	99_4	99_0	99_2	99_171
E1492	99_38	99_1	99_193	99_10	99_3	99_229	99_28	99_231	99_4	99_0	99_2	99_175
E2052	99_6	99_1	99_5	99_10	99_3	99_67	99_13	99_79	99_4	99_0	99_2	99_62
E2348_69	99_38	99_17	99_56	99_9	99_8	99_18	99_30	99_104	99_61	99_0	99_2	99_119
E4962	99_199	99_198	99_5	99_10	99_3	99_54	99_13	99_112	99_4	99_0	99_2	99_100
E7519	99_6	99_1	99_5	99_10	99_3	99_67	99_13	99_79	99_4	99_0	99_2	99_113
EC6230	99_43	99_96	99_5	99_10	99_3	99_23	99_30	99_52	99_4	99_0	99_2	99_44
ECOR-01	99_6	99_114	99_5	99_19	99_3	99_110	99_16	99_24	99_4	99_0	99_2	99_7
ECOR-02	99_168	99_1	99_5	99_10	99_3	99_23	99_16	99_24	99_4	99_0	99_2	99_7
ECOR-03	99_6	99_1	99_5	99_19	99_3	99_23	99_16	99_24	99_4	99_0	99_2	99_7
ECOR-04	99_6	99_1	99_5	99_127	99_3	99_14	99_16	99_55	99_60	99_0	99_2	99_7
ECOR-05	99_6	99_1	99_5	99_19	99_3	99_183	99_13	99_24	99_4	99_0	99_2	99_7
ECOR-06	99_38	99_227	99_5	99_127	99_3	99_23	99_16	99_55	99_4	99_0	99_2	99_7
ECOR-07	99_6	99_1	99_5	99_10	99_3	99_23	99_16	99_55	99_4	99_0	99_2	99_7
ECOR-08	99_6	99_1	99_5	99_19	99_3	99_23	99_16	99_24	99_4	99_0	99_2	99_7
ECOR-09	99_6	99_1	99_5	99_19	99_3	99_23	99_16	99_24		99_0	99_2	99_44
ECOR-10	99_6	99_1	99_5	99_19	99_3	99_110	99_16	99_24	99_4	99_0	99_2	99_7
ECOR-11	99_6	99_1	99_5	99_19	99_3	99_93	99_16	99_24	99_4	99_0	99_2	99_7
ECOR-12	99_6	99_1	99_5	99_19	99_3	99_135	99_16	99_24	99_4	99_0	99_2	99_7
ECOR-13	99_6	99_1	99_5	99_19	99_3	99_23	99_16	99_24	99_4	99_0	99_2	99_7
ECOR-14	99_6	99_1	99_5	99_19	99_3	99_23	99_16	99_55	99_4	99_0	99_2	99_7
ECOR-15	99_6	99_1	99_5	99_19	99_3	99_14	99_16	99_75	99_60	99_0	99_2	99_7
ECOR-16	99_6	99_1	99_5	99_19	99_3	99_140	99_16	99_75	99_60	99_0	99_2	99_44
ECOR-17	99_6	99_1	99_5	99_10	99_3		99_16	99_75	99_60	99_0	99_2	99_44
ECOR-18	99_6	99_1	99_5	99_10	99_3	99_14	99_16	99_24	99_4	99_0	99_2	99_7
ECOR-19	99_6	99_1	99_5	99_10	99_3	99_212	99_16	99_24	99_4	99_0	99_2	99_7
ECOR-20	99_6	99_1	99_5	99_10	99_3	99_138	99_16	99_24	99_4	99_0	99_2	99_7
ECOR-21	99_6	99_1	99_5	99_10	99_3	99_138	99_16	99_24	99_4	99_0	99_2	99_7
ECOR-22	99_6	99_1	99_5	99_19	99_3	99_14	99_16	99_83	99_60	99_0	99_2	99_44
ECOR-23	99_6	99_1	99_5	99_19	99_3	99_203	99_16	99_201	99_4	99_0	99_2	99_7
ECOR-24	99_6	99_1	99_5	99_10	99_3	99_14	99_16	99_83	99_60	99_0	99_2	99_277
ECOR-25	99_6	99_114	99_5	99_19	99_3	99_236	99_16	99_24	99_4	99_0	99_2	99_7
ECOR-26	99_6	99_1	99_5	99_10	99_3	99_14	99_16	99_94	99_4	99_0	99_2	99_7
ECOR-27	99_6	99_1	99_5	99_10	99_3	99_14	99_16	99_94	99_4	99_0	99_2	99_7
ECOR-28	99_6	99_1	99_5	99_10	99_3	99_14	99_16	99_26	99_4	99_0	99_2	99_7
ECOR-29	99_6	99_1	99_5	99_10	99_3	99_14	99_16	99_94	99_4	99_0	99_2	99_7
ECOR-30	99_6	99_1	99_5	99_10	99_3	99_14	99_13	99_31	99_4	99_0	99_2	99_7
ECOR-31	99_38	99_96	99_134	99_19	99_3	99_23	99_48	99_105	99_126	99_0	99_2	99_44
ECOR-32	99_6	99_1	99_5	99_10	99_3	99_14	99_13	99_31	99_4	99_0	99_2	99_7
ECOR-33	99_6	99_1	99_5	99_10	99_3	99_14	99_13	99_31	99_4	99_0	99_2	99_7
ECOR-34	99_6	99_1	99_5	99_10	99_3	99_14	99_13	99_31	99_4	99_0	99_2	99_7
ECOR-35	99_6	99_1	99_39	99_19	99_3	99_117	99_22	99_107	99_35	99_0	99_2	99_65
ECOR-36	99_6	99_1	99_39	99_33	99_3	99_117	99_22	99_107	99_35	99_0	99_2	99_65
ECOR-37	99_43	99_1	99_190	99_10	99_3	99_23	99_16	99_112	99_4	99_0	99_2	99_44
ECOR-38	99_6	99_1	99_37	99_33	99_3	99_14	99_22	99_49	99_35	99_0	99_2	99_65
ECOR-39	99_6	99_1	99_37	99_33	99_3	99_14	99_22	99_49	99_35	99_0	99_2
ECOR-40	99_6	99_1	99_37	99_33	99_3	99_14	99_22	99_49	99_35	99_0	99_2	99_65
ECOR-41	99_6	99_1	99_37	99_33	99_3	99_14	99_22	99_49	99_35	99_0	99_2	99_65
ECOR-42	99_266	99_1	99_5	99_33	99_3	99_23	99_90	99_31	99_4	99_0	99_2	99_44
ECOR-43_A	99_6	99_1	99_5	99_19	99_3	99_110	99_16	99_24	99_4	99_0	99_2	99_7
ECOR-44	99_6	99_1	99_37	99_10	99_3	99_54	99_13	99_92	99_4	99_0	99_2	99_97
ECOR-45	99_6	99_1	99_5	99_10	99_3	99_14	99_16	99_26	99_4	99_0	99_2	99_7
ECOR-46	99_118	99_17	99_5	99_19	99_3	99_299	99_22	99_49	99_35	99_298	99_2	99_97
ECOR-47	99_6	99_1	99_39	99_10	99_3	99_14	99_27	99_47	99_4	99_0	99_2	99_71
ECOR-48	99_239	99_1	99_5	99_10	99_3	99_238	99_22	99_237	99_35	99_0	99_2	99_71
ECOR-49	99_118	99_1	99_5		99_3	99_133	99_22	99_49	99_35	99_0	99_2	99_144
ECOR-50	99_118	99_1	99_5	99_33	99_3	99_133	99_22	99_49	99_35	99_0	99_2	99_194
ECOR-51	99_15	99_17	99_21	99_9	99_8	99_18	99_22	99_29	99_12	99_0	99_11	99_25
ECOR-52	99_15	99_17	99_21	99_9	99_8	99_18	99_22	99_29	99_12	99_0	99_11	99_25
ECOR-53	99_40	99_17	99_21	99_9	99_8	99_18	99_27	99_29	99_12	99_0	99_11	99_32
ECOR-54	99_15	99_17	99_21	99_9	99_8	99_18	99_22	99_29	99_12	99_0	99_11	99_25
ECOR-55	99_15	99_17	99_21	99_9	99_8	99_18	99_22	99_29	99_12	99_0	99_11	99_25
ECOR-56	99_15	99_17	99_21	99_9	99_8	99_18	99_22	99_29	99_12	99_0	99_11	99_25
ECOR-57	99_15	99_17	99_21	99_9	99_8	99_18	99_22	99_29	99_12	99_0	99_11	99_25
ECOR-58	99_121	99_1	99_20	99_10	99_3	99_14	99_16	99_293	99_4	99_0	99_2	99_7
ECOR-59	99_40	99_17	99_21	99_9	99_8	99_18	99_27	99_29	99_12	99_0	99_11	99_32
ECOR-60	99_40	99_17	99_21	99_9	99_8	99_18	99_27	99_29	99_12	99_0	99_11	99_32
ECOR-61	99_15	99_1	99_5	99_9	99_8	99_18	99_27	99_41	99_12	99_0	99_11	99_34
ECOR-62	99_15	99_1	99_5	99_9	99_8	99_18	99_27	99_41	99_12	99_0	99_11	99_34
ECOR-63	99_15	99_1	99_21	99_9	99_8	99_45	99_28	99_46	99_12		99_11	99_264
ECOR-64	99_15	99_1	99_21	99_9	99_8	99_36	99_28	99_46	99_12	99_0	99_11	99_34
ECOR-65	99_40	99_1	99_21	99_9	99_8	99_18	99_30	99_92	99_12	99_66	99_11	99_32
ECOR-66	99_43	99_17	99_37	99_9	99_8	99_36	99_30	99_50	99_12	99_66	99_11	99_32
ECOR-67	99_59	99_1	99_5	99_10	99_3	99_14	99_13	99_31	99_4	99_0	99_2	99_7
ECOR-69	99_121	99_1	99_5	99_10	99_3	99_14	99_13	99_31	99_4	99_0	99_2	99_7
ECOR-70	99_6	99_1	99_20	99_10	99_3	99_14	99_13	99_26	99_4	99_0	99_2	99_7
ECOR-71	99_6	99_1	99_20	99_10	99_3	99_14	99_13	99_26	99_4	99_0	99_2	99_7
ECOR-72	99_121	99_1	99_5	99_10	99_3	99_14	99_13	99_31	99_4	99_0	99_2	99_164
ED1a	99_40	99_17	99_21	99_9	99_8	99_45	99_30	99_29	99_12	99_0	99_11	99_25
EDL933	99_43	99_1	99_5	99_10	99_3	99_23	99_16	99_112	99_4	99_0	99_2	99_44
E_albertiiCIP107988T	99_70	99_98		99_69	99_85	99_106	99_76	99_109	99_80	99_84	99_72
E_fergusonii-IVAN	99_88	99_128	99_20	99_240	99_99	99_108	99_48	99_241	99_61	99_102	99_101	99_62
FN-B4	99_38	99_17	99_56	99_9	99_8	99_204	99_90	99_104	99_61	99_0	99_11	99_205
FN-B7	99_38	99_17	99_56	99_9	99_8	99_18	99_30	99_104	99_61	99_0	99_2	99_119
FN-B9	99_15	99_17	99_5	99_9	99_8	99_14	99_22	99_52	99_156	99_0	99_11	99_154
FN116	99_15	99_17	99_5	99_9	99_8	99_14	99_22	99_52	99_156	99_0	99_11	99_154
FN126	99_15	99_1	99_5	99_9	99_8	99_18	99_22	99_91	99_12	99_66	99_11	99_232
FN89	99_15	99_1	99_5	99_9	99_8	99_18	99_22	99_91	99_12	99_0	99_11	99_32
H009	99_6	99_1	99_5	99_10	99_3	99_67	99_13	99_79	99_4	99_0	99_2	99_113
H1-001-0003-S-J	99_6	99_1	99_20	99_10	99_3	99_14	99_13	99_26	99_4	99_0	99_2	99_7
H1-001-0013-L-J	99_6	99_1	99_20	99_10	99_3	99_14	99_13	99_26	99_4	99_0	99_2	99_7
H1-001-0020-M-O	99_6	99_1	99_20	99_10	99_3	99_14	99_13	99_26		99_0	99_2	99_7
H1-001-0027-S-G	99_173	99_1	99_5	99_10	99_3	99_14	99_13	99_31	99_4	99_0	99_2	99_7
H1-001-0034-S-M	99_59	99_1	99_20	99_9	99_8	99_68	99_28	99_57	99_4	99_0	99_2	99_51
H1-001-0053-K-C	99_59	99_1	99_20	99_9	99_8	99_68	99_28	99_57	99_4	99_0	99_2	99_51
H1-001-0093-R-A	99_6	99_1	99_5	99_10	99_3	99_14	99_13	99_31	99_4	99_0	99_2	99_7
H1-001-0121-Q-J	99_6	99_1	99_20	99_10	99_3	99_14	99_13	99_26	99_4	99_0	99_2	99_7
H1-001-0125-B-M	99_6	99_1	99_5	99_10	99_3	99_256	99_13	99_31	99_4	99_0	99_2	99_7
H1-001-0131-C-A	99_6	99_1	99_20	99_10	99_95	99_274	99_13	99_26	99_273	99_0	99_2	99_7
H1-001-0154-T-K	99_6	99_1	99_20	99_10	99_3	99_14	99_13	99_26	99_4	99_0	99_2	99_7
H1-001-0155-M-I	99_59	99_1	99_20	99_9	99_8	99_68	99_28	99_57		99_0	99_2	99_51
H1-002-0007-M-M	99_6	99_1	99_20	99_10	99_3	99_14	99_13	99_26	99_4	99_0	99_2	99_7
H1-002-0011-M-G	99_6	99_1	99_20		99_3	99_14	99_13	99_26	99_4	99_0	99_2	99_7
H1-002-0060-C-T	99_6	99_1	99_20	99_10	99_3	99_14	99_13	99_26	99_4	99_0	99_2	99_7
H1-002-0064-E-M	99_6	99_1	99_5	99_10	99_3	99_14	99_13	99_31	99_4	99_0	99_2	99_7
H1-002-0069-V-G	99_38	99_1	99_20	99_33	99_3	99_54	99_22	99_53	99_4	99_0	99_11	99_51
H1-003-0010-G-J	99_6	99_1	99_5	99_10	99_3	99_14	99_13	99_31	99_4	99_0	99_2	99_7
H1-003-0019-B-M	99_88	99_1	99_252	99_10	99_3	99_54	99_13	99_111	99_4	99_0	99_2	99_100
H1-003-0035-D-E	99_15	99_17	99_21	99_9	99_8	99_45	99_30	99_46	99_12	99_0	99_11	99_25
H1-003-0054-P-P	99_59	99_1	99_20	99_9	99_8	99_68	99_28	99_57	99_4	99_0	99_2	99_51
H1-003-0071-C-J	99_6	99_1	99_20	99_10	99_3	99_14	99_13	99_26	99_4	99_0	99_2	99_7
H1-003-0079-G-R	99_6	99_1	99_20	99_10	99_3	99_14	99_13	99_26	99_4	99_0	99_2	99_7
H1-003-0088-B-J	99_6	99_1	99_20	99_10	99_95	99_14	99_13	99_26	99_4	99_0	99_2	99_7
H1-003-0090-V-J	99_6	99_1	99_20	99_10	99_3	99_14	99_13	99_26		99_0	99_2	99_7
H1-003-0105-C-R	99_6	99_1	99_20	99_10	99_3	99_14	99_13	99_26		99_0	99_2	99_7
H1-003-0115-L-R	99_6	99_1	99_20	99_10	99_3	99_14	99_13	99_26		99_0	99_2	99_7
H1-003-0116-V-R	99_6	99_1	99_20		99_3	99_14	99_13	99_26	99_4	99_0	99_2	99_7
H1-003-0120-P-R	99_6	99_1	99_20	99_10	99_95	99_14	99_13	99_26	99_4	99_0	99_2	99_7
H1-004-0007-O-M	99_6	99_1	99_56	99_33	99_3	99_276	99_13	99_52	99_4	99_0	99_2	99_145
H1-004-0017-B-M	99_6	99_1	99_5	99_10	99_3	99_14	99_13	99_31	99_4	99_0	99_2	99_7
H1-004-0021-W-I	99_6	99_1	99_20		99_3	99_14	99_13	99_26	99_4	99_0	99_2	99_7
H1-005-0012-L-M	99_6	99_1	99_20	99_10	99_3	99_14	99_13	99_26	99_4	99_0	99_2	99_7
H1-005-0058-M-A	99_6	99_1	99_5	99_10	99_3	99_14	99_13	99_31	99_4	99_0	99_2	99_7
H1-005-0065-L-P	99_6	99_1	99_20	99_10	99_3	99_303	99_13	99_26	99_4	99_0	99_2	99_7
H1-006-0003-S-L	99_6	99_1	99_20	99_10	99_3	99_157	99_13	99_26	99_4	99_0	99_2	99_7
H1-006-0022-L-R	99_6	99_1	99_20	99_10	99_3	99_14	99_13	99_26	99_4	99_0	99_2	99_7
H1-007-0015-D-G	99_6	99_1	99_20	99_10	99_3	99_14	99_13	99_26	99_4	99_0	99_2	99_7
H1-007-0037-H-D	99_6	99_1	99_20	99_10	99_3	99_14	99_13	99_26	99_4	99_0	99_2	99_7
H14	99_6	99_1	99_5	99_10	99_3	99_14	99_13	99_31	99_4	99_0	99_2	99_7
H27	99_6	99_1	99_5	99_19	99_3	99_23	99_16	99_24	99_4	99_0	99_2	99_7
H384	99_6	99_1	99_5	99_10	99_3	99_67	99_13	99_79	99_4	99_0	99_2	99_113
H4	99_6	99_1	99_5	99_10	99_3	99_14	99_13	99_31	99_4	99_0	99_2	99_7
H442	99_6	99_1	99_5	99_10	99_3	99_67	99_13	99_79	99_4	99_0	99_2	99_62
H47	99_6	99_1	99_5	99_10	99_3	99_14	99_13	99_31	99_4	99_0	99_2	99_7
H48	99_6	99_1	99_5	99_10	99_3	99_14	99_13	99_31	99_4	99_0	99_2	99_7
H70	99_6	99_1	99_5	99_10	99_3	99_14	99_13	99_31	99_4	99_0	99_2	99_7
H95	99_38	99_1	99_20	99_33	99_3	99_54	99_22	99_83	99_4	99_0	99_11	99_51
IAI01	99_6	99_1	99_5	99_10	99_3	99_14	99_13	99_94	99_4	99_0	99_2	99_7
IAI02	99_6	99_1	99_5	99_10	99_3	99_14	99_16	99_143	99_4	99_0	99_2	99_234
IAI03	99_6	99_1	99_5	99_10	99_3	99_23	99_16	99_83	99_4	99_0	99_2	99_7
IAI04	99_6	99_1	99_5	99_19	99_3	99_23	99_16	99_24	99_4	99_0	99_2
IAI05	99_6	99_1	99_5	99_19	99_3	99_23	99_48	99_52	99_35	99_0	99_2	99_44
IAI06	99_6	99_1	99_5	99_10	99_3	99_196	99_16	99_24	99_4	99_0	99_2	99_7
IAI07	99_6	99_1	99_5	99_19	99_3	99_23	99_16	99_24	99_4	99_0	99_2	99_7
IAI08	99_6	99_1	99_20	99_10	99_3	99_14	99_13	99_26	99_4	99_0	99_2	99_7
IAI09	99_6	99_1	99_5	99_19	99_3	99_23	99_16	99_55	99_4	99_0	99_2	99_7
IAI10	99_6	99_1	99_5	99_19	99_3	99_23	99_16	99_24	99_4	99_0	99_2	99_7
IAI11	99_228	99_1	99_5	99_19	99_3	99_23	99_13	99_24	99_4	99_0	99_2	99_7
IAI12	99_6	99_1	99_5	99_10	99_3	99_23	99_16	99_55	99_4	99_0	99_2	99_7
IAI13	99_6	99_1	99_20	99_19	99_95		99_16	99_55	99_4	99_0	99_2	99_7
IAI14	99_6	99_1	99_5	99_19	99_3	99_23	99_16	99_24	99_4	99_0	99_2	99_7
IAI15	99_6	99_1	99_5	99_19	99_3	99_135	99_16	99_24	99_4	99_0	99_2	99_7
IAI16	99_6	99_1	99_5	99_10	99_3	99_14	99_16	99_83	99_4	99_0	99_2	99_7
IAI17	99_6	99_1	99_5	99_19	99_3	99_135	99_16	99_24	99_4	99_0	99_2	99_7
IAI18	99_6	99_1	99_20	99_10	99_3	99_182	99_13	99_26	99_4	99_0	99_2	99_7
IAI19	99_6	99_1	99_5	99_19	99_3	99_23	99_16	99_24	99_4	99_0	99_2	99_7
IAI20	99_6	99_1	99_5	99_19	99_3	99_23	99_16	99_24	99_4	99_0	99_2	99_7
IAI21	99_6	99_1	99_5	99_10	99_3	99_14	99_13	99_94	99_4	99_0	99_2	99_7
IAI22	99_6	99_1	99_5	99_19	99_3	99_23	99_16	99_55	99_4	99_0	99_2	99_7
IAI23	99_6	99_1	99_5	99_10	99_3	99_14	99_16	99_83	99_4	99_0	99_2	99_7
IAI24	99_6	99_1	99_37	99_10	99_3	99_54	99_13	99_92	99_4	99_0	99_2	99_97
IAI25	99_6	99_1	99_5	99_19	99_3	99_23	99_16	99_55	99_4	99_0	99_2	99_7
IAI26	99_6	99_1	99_5	99_19	99_3	99_23	99_16	99_24	99_4	99_0	99_2	99_7
IAI27	99_6	99_1	99_39	99_10	99_3	99_14	99_27	99_47	99_4	99_0	99_2	99_71
IAI28	99_6	99_1	99_5	99_19	99_3	99_23	99_16	99_55	99_4	99_0	99_2	99_7
IAI29	99_6	99_1	99_5	99_10	99_3	99_23	99_16	99_180	99_4	99_0	99_2	99_7
IAI30	99_6	99_1	99_39	99_10	99_3	99_14	99_27	99_47	99_4	99_0		99_71
IAI31	99_6	99_1	99_5	99_19	99_3	99_93	99_16	99_24	99_4	99_0	99_2	99_7
IAI32	99_88	99_1	99_5	99_10	99_3	99_54	99_13	99_111	99_4	99_0	99_2	99_100
IAI33	99_6	99_1	99_39	99_33	99_3	99_14	99_27	99_49	99_35	99_0	99_2	99_233
IAI34	99_6	99_1	99_5	99_19	99_3	99_124	99_16	99_24	99_4	99_0	99_2	99_7
IAI35	99_6	99_1	99_39	99_33	99_3	99_225	99_22	99_107	99_35		99_2	99_65
IAI36	99_6	99_1	99_37	99_33	99_3	99_14	99_22	99_49	99_35	99_0	99_2
IAI37	99_6	99_114	99_5	99_19	99_3	99_93	99_16	99_24	99_4	99_0	99_2	99_7
IAI38	99_15	99_1	99_5	99_9	99_8	99_18	99_27	99_41	99_12	99_0	99_11	99_34
IAI39	99_6	99_1	99_37	99_19	99_3	99_14	99_22	99_49	99_35	99_0	99_2
IAI40	99_6	99_1	99_5	99_19	99_3	99_93	99_16	99_24	99_4	99_0	99_2	99_7
IAI41	99_6	99_1	99_20	99_10	99_3		99_13	99_26	99_4	99_0	99_2	99_7
IAI42	99_6	99_1	99_20	99_10	99_3	99_14	99_13	99_26	99_4	99_0	99_2	99_7
IAI43	99_6	99_1	99_20	99_10	99_3	99_14	99_13	99_26	99_4	99_0	99_2	99_7
IAI44	99_6	99_1	99_5	99_19	99_3	99_23	99_13	99_24	99_4	99_0	99_2	99_7
IAI45	99_88	99_1	99_5	99_10	99_3	99_54	99_13	99_111	99_4	99_0	99_2	99_100
IAI46	99_15	99_1	99_5	99_9	99_8	99_18	99_27	99_41	99_12	99_0	99_11	99_150
IAI47	99_15	99_1	99_21	99_9	99_8	99_36	99_28	99_46	99_12	99_0	99_11	99_32
IAI48	99_40	99_17	99_21	99_9	99_8	99_45	99_30	99_29	99_148	99_0	99_11	99_25
IAI49	99_15	99_1	99_21	99_9	99_8	99_67	99_28	99_46	99_12	99_66	99_11	99_248
IAI50	99_43	99_1	99_20	99_19	99_3	99_23	99_48	99_52	99_4	99_0	99_2	99_250
IAI51	99_15	99_17	99_21	99_9	99_8	99_18	99_30	99_53	99_12	99_0	99_11	99_25
IAI53	99_15	99_1	99_21	99_9	99_8	99_18	99_30	99_46	99_12	99_0	99_11	99_25
IAI54	99_15	99_17	99_21	99_9	99_8	99_18	99_22	99_29	99_12	99_0	99_11	99_25
IAI55	99_15	99_17	99_287	99_9	99_8	99_18	99_28	99_42	99_12	99_0		99_25
IAI56	99_15	99_1	99_5	99_9	99_8	99_18	99_30	99_41	99_12	99_0	99_11	99_34
IAI57	99_15	99_1	99_5	99_9	99_8	99_18	99_28	99_42	99_12	99_0	99_11	99_281
IAI58	99_6	99_1	99_39	99_33	99_3	99_117	99_22	99_107	99_35	99_0	99_2	99_65
IAI59	99_15	99_1	99_5	99_9	99_8	99_18	99_27	99_41	99_12	99_0	99_11	99_34
IAI60	99_15	99_1	99_5	99_9	99_8	99_18	99_27	99_41	99_12	99_0	99_11	99_34
IAI61	99_15	99_1	99_5	99_9	99_8	99_18	99_27	99_41	99_12	99_0	99_11	99_34
IAI62	99_15	99_1	99_5	99_9	99_8	99_18	99_28	99_42	99_12	99_0	99_11	99_32
IAI63	99_15	99_1	99_5	99_9	99_8	99_18	99_28	99_42	99_12	99_0	99_11	99_32
IAI64	99_15	99_17	99_5	99_9	99_8	99_18	99_28	99_42	99_12	99_0	99_11	99_25
IAI65	99_15	99_1	99_5	99_9	99_8	99_18	99_27	99_41	99_12	99_0	99_11	99_34
IAI66	99_15	99_1	99_5	99_9	99_8	99_18	99_27	99_41	99_12	99_0	99_11	99_34
IAI67	99_15	99_1	99_21	99_9	99_8	99_36	99_28	99_46	99_12	99_0	99_11	99_34
IAI68	99_15	99_17	99_21	99_9	99_8	99_18	99_22	99_29	99_12	99_0	99_11	99_25
IAI69	99_15	99_1	99_5	99_9	99_8	99_18	99_27	99_41	99_12	99_0	99_11	99_34
IAI70	99_15	99_17	99_5	99_9	99_8	99_18	99_28	99_42	99_12	99_0	99_11	99_25
IAI71	99_40	99_17	99_21	99_9	99_8	99_295	99_27	99_29	99_12	99_0	99_11	99_32
IAI72	99_15	99_17	99_21	99_9	99_8	99_18	99_22	99_29	99_12	99_0	99_11	99_25
IAI73	99_15	99_1	99_5	99_9	99_8	99_18	99_28	99_42	99_12	99_0	99_11	99_32
IAI74	99_15	99_17	99_21	99_9	99_8	99_18	99_30	99_53	99_12	99_0	99_11	99_25
IAI75	99_15	99_1	99_5	99_9	99_8	99_18	99_28	99_42	99_12	99_0	99_11	99_32
IAI76	99_15	99_1	99_5	99_9	99_8	99_18	99_28	99_42	99_12	99_0	99_11	99_32
IAI77	99_40	99_17	99_21	99_9	99_8	99_254	99_27	99_29	99_12	99_0	99_11	99_32
IAI78	99_15	99_1	99_21	99_9	99_8	99_36	99_28	99_46	99_12	99_0	99_11	99_34
IAI79	99_280	99_1	99_21	99_9	99_8	99_36	99_28	99_46	99_12	99_0	99_11	99_34
IAI80	99_15	99_1	99_21	99_9	99_8	99_36	99_28	99_46	99_12	99_0	99_11	99_34
IAI81	99_15	99_1	99_21	99_9	99_8	99_36	99_28	99_46	99_12	99_0	99_11	99_34
IAI82	99_15	99_1	99_5	99_9	99_8	99_18	99_28	99_42	99_12	99_0	99_11	99_32
LF31	99_15	99_17	99_21	99_9	99_8	99_18	99_22	99_29	99_12	99_0	99_11	99_25
LF50	99_6	99_1	99_5	99_10	99_3	99_14	99_13	99_94	99_4	99_0	99_2	99_7
LF7074	99_15	99_1	99_5	99_9	99_8	99_18	99_27	99_41	99_12	99_0	99_11	99_150
LF73	99_15	99_17	99_5	99_9	99_8	99_18	99_28	99_29	99_12	99_0	99_11	99_25
LF82	99_15	99_17	99_245	99_9	99_8	99_18	99_28	99_29	99_12	99_0	99_11	99_25
LI10	99_43	99_17	99_37	99_9	99_8	99_36	99_22	99_50	99_12	99_0	99_11	99_32
LM02	99_6	99_1	99_39	99_10	99_3	99_269	99_27	99_47	99_4	99_0	99_2	99_64
LM07	99_6	99_1	99_5	99_10	99_3	99_14	99_13	99_31	99_4	99_0	99_2	99_7
LM08	99_6	99_1	99_39	99_10	99_3	99_14	99_27	99_47	99_4	99_0	99_2	99_64
LM33	99_43	99_17	99_37	99_9	99_8	99_36	99_22	99_50	99_12	99_0	99_11	99_32
LM40	99_6	99_1	99_39	99_10	99_3	99_14	99_27	99_47	99_4	99_0	99_2	99_71
LMR-3158	99_38	99_96	99_134	99_19	99_3	99_23	99_48	99_105	99_126	99_0	99_2	99_271
M863	99_6	99_1	99_165	99_10	99_3	99_162	99_13	99_112	99_4	99_0	99_2	99_62
MT1B1	99_15	99_17	99_21	99_9	99_8	99_18	99_30	99_53	99_12	99_0	99_11	99_25
NAN33	99_6	99_1	99_5	99_19	99_3	99_23	99_16	99_24	99_4	99_0	99_2	99_7
NIC06		99_1	99_5	99_19	99_3	99_124	99_16	99_24	99_4	99_0	99_2	99_7
NILS01	99_6	99_1	99_39	99_10	99_3	99_14	99_27	99_47	99_4	99_0	99_2	99_64
NILS02	99_6	99_1	99_5	99_10	99_3	99_14	99_13	99_26	99_4	99_0	99_2	99_7
NILS03	99_6	99_206	99_5	99_10	99_3	99_14	99_16	99_75	99_60	99_0	99_2	99_7
NILS04	99_6	99_1	99_5	99_33	99_3	99_140	99_16	99_75	99_60	99_0	99_2	99_44
NILS05	99_38	99_1	99_5	99_10	99_3	99_23	99_13	99_91	99_4	99_0	99_2	99_146
NILS06	99_6	99_1	99_5	99_19	99_3	99_23	99_16	99_24	99_4	99_0	99_2	99_7
NILS07	99_6	99_1	99_5	99_19	99_3	99_23	99_16	99_24	99_60	99_0	99_2	99_44
NILS08	99_6	99_1	99_5	99_19	99_3	99_23	99_16	99_55	99_4	99_0	99_2	99_7
NILS09	99_217	99_1	99_5	99_19	99_3	99_93	99_16	99_24	99_4	99_0	99_2	99_7
NILS10	99_6	99_1	99_5	99_19	99_3	99_23	99_16	99_24	99_4	99_0	99_2	99_7
NILS11	99_6	99_1	99_5	99_10	99_3	99_224	99_16	99_24	99_4	99_0	99_2	99_7
NILS12	99_6	99_1	99_5	99_19	99_3	99_14	99_16	99_24	99_4	99_0	99_2	99_7
NILS13	99_6	99_1	99_5	99_19	99_3	99_191	99_16	99_24	99_4	99_0	99_2	99_7
NILS14	99_6	99_1	99_5	99_19	99_3	99_23	99_16	99_55	99_4	99_0	99_2	99_7
NILS15	99_6	99_1	99_20	99_10	99_3	99_14	99_13	99_26	99_4	99_0	99_2	99_7
NILS16	99_6	99_1	99_5	99_19	99_3	99_124	99_16	99_24	99_4	99_0	99_2	99_7
NILS17	99_38	99_1	99_5	99_127	99_3		99_16	99_24	99_4	99_0	99_2	99_7
NILS18	99_6	99_1	99_39	99_10	99_3	99_14	99_27	99_47	99_4	99_0	99_2	99_64
NILS19	99_43	99_17	99_37	99_9	99_8	99_36	99_22	99_50	99_12	99_0	99_11	99_32
NILS20	99_40	99_17	99_163	99_9	99_8	99_45	99_30	99_29	99_12	99_0	99_11	99_25
NILS21	99_15	99_1	99_5	99_9	99_8	99_18	99_27	99_41	99_12	99_0	99_11	99_34
NILS22	99_6	99_1	99_5	99_19	99_3	99_23	99_16	99_24	99_4	99_0	99_2	99_7
NILS23	99_6	99_1	99_5	99_33	99_3	99_284	99_22	99_49	99_35	99_0	99_2	99_283
NILS24	99_6	99_1	99_5	99_10	99_3	99_14	99_13	99_31	99_4	99_0	99_2	99_7
NILS25	99_43	99_17	99_37	99_9	99_8	99_36	99_22	99_50	99_12	99_0	99_11	99_32
NILS26	99_15	99_1	99_21	99_9	99_8	99_18	99_30	99_92	99_12	99_0	99_11	99_25
NILS27	99_43	99_17	99_37	99_9	99_8	99_36	99_22	99_50	99_12	99_0	99_11	99_32
NILS28	99_15	99_1	99_21	99_9	99_8	99_36	99_28	99_46	99_12	99_0	99_11	99_34
NILS29	99_15	99_1	99_5	99_9	99_8	99_18	99_28	99_42	99_12	99_0	99_11	99_32
NILS30	99_6	99_114	99_5	99_19	99_3	99_211	99_16	99_24	99_4	99_0	99_2	99_7
NILS31	99_6	99_1	99_5	99_10	99_3	99_67	99_13	99_79	99_4	99_0	99_2	99_113
NILS32	99_6	99_1	99_5	99_19	99_3	99_93	99_16	99_24	99_4	99_0	99_2	99_7
NILS33	99_6	99_1	99_5	99_10	99_3		99_16	99_143	99_4	99_0	99_2	99_7
NILS34	99_6	99_1	99_20	99_10	99_3	99_14	99_13	99_26	99_4	99_0	99_2	99_7
NILS35	99_6	99_1	99_5	99_19	99_3	99_192	99_13	99_24	99_4	99_0	99_2	99_7
NILS36	99_6	99_1	99_39	99_33	99_3	99_117	99_22	99_107	99_35	99_0	99_2	99_65
NILS37	99_6	99_1	99_5	99_10	99_3	99_23	99_16	99_83	99_4	99_0	99_2	99_7
NILS38	99_6	99_1	99_5	99_33	99_95	99_54	99_13	99_92	99_4	99_0	99_2	99_97
NILS39	99_6	99_1	99_39	99_10	99_3	99_14	99_27	99_47	99_4	99_0	99_2	99_64
NILS40	99_6	99_1	99_20	99_10	99_3	99_14	99_13	99_26	99_4	99_0	99_2	99_7
NILS41	99_6	99_1	99_5	99_19	99_3		99_16	99_24	99_4	99_0	99_2	99_7
NILS42	99_6	99_17	99_20	99_33	99_3	99_304	99_22	99_49	99_35	99_0	99_2	99_97
NILS43	99_6	99_1	99_5	99_19	99_3	99_14	99_16	99_282	99_60	99_0	99_2	99_7
NILS44	99_43	99_17	99_37	99_9	99_8	99_36	99_22	99_50	99_12	99_0	99_11	99_249
NILS45	99_38	99_1	99_20	99_19	99_3	99_23	99_13	99_105	99_35	99_0	99_2	99_7
NILS46	99_6	99_1	99_39	99_10	99_3	99_14	99_27	99_47	99_4	99_0	99_2	99_64
NILS47	99_6	99_1	99_20	99_10	99_3	99_14	99_13	99_26	99_4	99_0	99_2	99_7
NILS48	99_6	99_1	99_20	99_10	99_3	99_14	99_13	99_26	99_4	99_0	99_2	99_7
NILS49	99_6	99_1	99_5	99_10	99_3	99_14	99_13	99_31	99_4	99_0	99_2	99_7
NILS50	99_6	99_1	99_39	99_10	99_3	99_14	99_27	99_47	99_4	99_0	99_2	99_64
NILS51	99_6	99_1	99_5	99_33	99_3	99_54	99_90	99_52	99_4	99_0	99_2	99_97
NILS52	99_6	99_17	99_39	99_33	99_3	99_279	99_22	99_49	99_35	99_0	99_2	99_278
NILS53	99_43	99_17	99_37	99_9	99_8	99_36	99_22	99_50	99_12	99_0	99_11	99_149
NILS54	99_15	99_17	99_21	99_9	99_8	99_18	99_30	99_53	99_12	99_0	99_11	99_25
NILS55	99_43	99_17	99_37	99_9	99_8	99_36	99_22	99_50	99_12	99_0	99_11	99_32
NILS56	99_118	99_1	99_5	99_33	99_3	99_133	99_22	99_49	99_35	99_0	99_2	99_144
NILS57	99_15	99_1	99_5	99_9	99_8	99_18	99_27	99_41	99_12	99_0	99_11	99_34
NILS58	99_15	99_1	99_5	99_9	99_8	99_36	99_28	99_42	99_12	99_0	99_11	99_25
NILS59	99_15	99_17	99_21	99_9	99_8	99_18	99_22	99_29	99_12	99_0	99_11	99_25
NILS60	99_59	99_1	99_20	99_9	99_8	99_68	99_28	99_57	99_4	99_0	99_2	99_51
NILS61	99_15	99_17	99_5	99_9	99_8	99_36	99_30		99_12	99_0	99_11	99_235
NILS62	99_15	99_17	99_21	99_9	99_8	99_18	99_30	99_53	99_12	99_0	99_11	99_25
NILS63	99_43	99_1	99_37	99_9	99_8	99_297	99_22	99_50	99_12	99_0	99_11	99_32
NILS64	99_43	99_17	99_37	99_9	99_8	99_36	99_22	99_50	99_12	99_0	99_11	99_32
NILS65	99_15	99_1	99_5	99_9	99_8	99_18	99_28	99_42	99_12	99_0	99_11	99_32
NILS66	99_15	99_1	99_5	99_9	99_8	99_18	99_27	99_41	99_12	99_0	99_11	99_34
NILS67	99_15	99_1	99_5	99_9	99_8	99_18	99_27	99_41	99_12	99_0	99_11	99_34
NILS68	99_15	99_1	99_5	99_9	99_8	99_18	99_27	99_41	99_12	99_0	99_11	99_34
NILS69	99_43	99_17	99_37	99_9	99_8	99_36	99_22	99_268	99_12	99_0	99_11	99_32
NILS70	99_40	99_17	99_21	99_9	99_8	99_18	99_27	99_29	99_12	99_0	99_11	99_32
NILS71	99_15	99_17	99_21	99_9	99_8	99_18	99_22	99_29	99_12	99_0	99_11	99_25
NILS72	99_15	99_1	99_5	99_9	99_8	99_18	99_28	99_42	99_12	99_0	99_11	99_32
NILS73	99_43	99_17	99_37	99_9	99_8	99_36	99_22	99_50	99_12	99_0	99_11	99_32
NILS74	99_15	99_17	99_21	99_9	99_8	99_18	99_22	99_29	99_12	99_0	99_11	99_25
NILS75	99_40	99_17	99_21	99_9	99_8	99_18	99_27	99_29	99_12	99_66	99_11	99_32
NILS76	99_43	99_17	99_37	99_9	99_8	99_36	99_22	99_50	99_12	99_0	99_11	99_149
NILS77	99_15	99_1	99_21	99_9	99_8	99_45	99_30	99_53	99_12	99_0	99_11	99_151
NILS78	99_15	99_1	99_5	99_9	99_8	99_18	99_27	99_41	99_12	99_0	99_11	99_34
NILS79	99_15	99_1	99_5	99_9	99_8	99_18	99_28	99_42	99_12	99_0	99_11	99_32
NILS80	99_15	99_1	99_253	99_9	99_8	99_18	99_30	99_92	99_12	99_0	99_11	99_25
NILS81	99_15	99_17	99_5	99_9	99_8	99_18	99_28	99_42	99_12	99_0	99_11	99_25
NILS82	99_15	99_1	99_5	99_9	99_8	99_18	99_27	99_41	99_12	99_0	99_11	99_34
NRG807C	99_15	99_17	99_5	99_9	99_8	99_18	99_28	99_29	99_12	99_0	99_11	99_25
PDP110	99_6	99_1	99_20	99_10	99_3	99_14	99_13	99_26	99_4	99_0	99_2	99_7
PDP21	99_6	99_1	99_39	99_10	99_3	99_14	99_27	99_47	99_4	99_0	99_2	99_64
PDP351	99_6	99_1	99_20	99_10	99_3	99_14	99_13	99_26	99_4	99_0	99_2	99_7
ROAR012	99_38	99_1	99_37	99_10	99_3	99_23	99_48	99_52	99_35	99_0	99_2	99_158
ROAR019	99_161	99_17	99_159	99_58	99_153	99_213	99_13	99_166	99_155	99_167	99_2	99_219
ROAR029	99_243	99_96	99_20	99_19	99_3	99_23	99_48	99_244	99_35	99_0	99_2	99_44
ROAR036	99_43	99_96	99_20	99_19	99_95	99_23	99_48	99_302	99_4	99_0	99_2	99_44
ROAR043	99_81	99_87	99_74	99_58	99_132	99_86	99_13	99_176	99_63	99_78	99_2	99_77
ROAR047	99_6	99_1	99_5	99_10	99_3	99_14	99_13	99_31	99_4	99_0	99_2	99_7
ROAR059	99_301	99_1	99_5	99_19	99_3	99_300	99_48	99_42	99_4	99_0	99_2	99_44
ROAR061	99_6	99_1	99_5	99_10	99_3	99_14	99_13	99_31	99_4	99_0	99_2	99_7
ROAR072	99_6	99_1	99_5	99_10	99_3	99_14	99_13	99_31	99_4	99_0	99_2	99_7
ROAR082	99_6	99_1	99_5	99_10	99_3	99_14	99_13	99_31	99_4	99_0	99_2	99_7
ROAR116	99_265	99_17	99_5	99_58	99_263	99_261	99_13	99_262	99_63	99_103	99_2	99_142
ROAR129	99_81	99_87	99_74	99_58	99_132	99_86	99_13	99_188	99_63	99_78	99_2	99_77
ROAR130	99_81	99_87	99_74	99_58	99_123	99_86	99_209	99_305	99_63	99_78	99_2	99_77
ROAR131	99_38	99_96	99_134	99_19	99_3	99_23	99_48	99_105	99_126	99_0	99_2	99_44
ROAR145	99_81	99_87	99_74	99_58	99_115	99_86	99_13	99_185	99_63	99_78	99_2	99_77
ROAR176	99_81	99_87	99_74	99_141	99_123	99_247	99_13	99_147	99_63	99_78	99_2	99_77
ROAR178	99_6	99_1	99_5	99_10	99_3	99_14	99_13	99_31	99_4	99_0	99_2	99_7
ROAR185	99_88	99_1	99_5	99_10	99_3	99_54	99_13	99_111	99_4	99_0	99_2	99_100
ROAR205	99_6	99_1	99_5	99_10	99_3	99_14	99_13	99_31	99_4	99_0	99_2	99_7
ROAR220	99_81	99_87	99_74	99_141	99_123	99_86	99_13	99_147	99_63	99_78	99_2	99_77
ROAR274	99_6	99_1	99_5	99_19	99_3	99_23	99_90	99_52	99_4	99_0	99_2	99_44
ROAR291	99_291	99_17	99_5	99_58	99_115	99_292	99_13	99_75	99_130	99_103	99_2	99_142
ROAR292	99_81	99_220	99_74	99_58	99_132	99_86	99_13	99_221	99_63	99_78	99_2	99_77
ROAR334	99_6	99_1	99_5	99_10	99_3	99_294	99_13	99_31	99_4	99_0	99_2	99_7
ROAR344	99_131	99_152	99_56	99_120	99_99	99_108	99_48	99_129	99_61	99_102	99_101	99_257
ROAR387	99_6	99_1	99_5	99_10	99_3	99_23	99_13	99_91	99_4	99_0	99_2	99_289
ROAR400	99_6	99_1	99_5	99_10	99_3	99_14	99_13	99_31	99_4	99_0	99_2	99_7
ROAR419	99_6	99_1	99_5	99_10	99_3	99_14	99_13	99_31	99_4	99_0	99_2	99_7
ROAR434	99_38	99_1	99_20	99_33	99_8	99_14	99_28	99_57	99_4	99_0	99_2	99_51
ROAR438	99_286	99_17	99_5	99_58	99_115	99_270	99_13	99_275	99_130	99_103	99_2	99_272
S1-109	99_70	99_98	99_89	99_69	99_85	99_222	99_76	99_109	99_80	99_84	99_72
S1-11	99_15	99_1	99_5	99_9	99_8	99_18	99_22	99_91	99_12	99_66	99_11	99_296
S1-76	99_15	99_17	99_21	99_9	99_8	99_18	99_30	99_42	99_4	99_0	99_11	99_226
S1-84	99_70	99_98	99_89	99_69	99_197	99_106	99_76	99_109	99_80	99_84	99_72
S1-91	99_70	99_17	99_89	99_69	99_85	99_106	99_76	99_207	99_80	99_84	99_72
S2-1	99_15	99_17	99_21	99_9	99_8	99_36	99_28	99_46	99_12	99_66	99_11	99_34
T145	99_15	99_17	99_21	99_9	99_8	99_18	99_30	99_53	99_12	99_0	99_11	99_25
T147	99_15	99_17	99_21	99_9	99_8	99_18	99_22	99_29	99_12	99_0	99_11	99_25
T205	99_15	99_1	99_21	99_9	99_8	99_242	99_30	99_46	99_12	99_0	99_11	99_25
TW10509	99_6	99_1	99_5	99_10	99_3	99_67	99_13	99_79	99_4	99_0	99_2	99_62
VDG427	99_40	99_17	99_21	99_9	99_8	99_45	99_30	99_29	99_148	99_0	99_11	99_25
colF12g	99_40	99_17	99_21	99_9	99_8	99_45	99_30	99_29	99_12	99_0	99_11	99_25
