## Supplementary Table 6 for "Predicting phage-bacteria interactions at the strain level from genomes"

bacteria	Clermont_Phylo	ST_Warwick	LPS_type	O-type	H-type
AN03	G	117	R4	O24	H4
AN12	B2	73	R1	O2
AN13	D	69	R3	O77/O17/O44/O106	H18
AN20	A	10	No_waaL	O8	H4
AN22	B1	162	R1	O8	H19
AN28	B2	95	R1	O1	H7
AN31	B1	348	R3	O110	H28
AN44	C	88	R1	O8	H4
AN45	B2	537	R1	O75	H5
AN48	B2	73	R1	O6	H1
AVC03	G	117	R4	ONT
BCH830	B2	14	R1	O18	H5
BCH853	C	410	R1	O8	H27
BCH857-72	B2	537	R1	O75	H5
BCH858	F	648	R4	O1	H6
BCH877	B2	131	K12	O16	H5
BCH885	C	23	R1	O9	H12
BCH898	C	23	R1	O9	H12
BCH902	F	1280	R4	O2	H42
BCH906	B2	404	R1	O75	H5
BCH957	B2	1064	R1	O75	H5
BCH964	B1	2338	R3	O131	H46
BDX07	D	69	R3	O77/O17/O44/O106	H18
BDX12	B2	127	R1	O6	H31
BDX14	B2	1618	R1	O4	H1
BDX15	C	410	R1	O8	H21
BDX18	D	68	R4	O99	H6
BDX19	B2	131	K12	O25	H4
BDX20	C	88	R1	O8	H19
BDX21	A	167	No_waaL	O9	H9
BDX26	D	963	R4	O2	H18
DIJ01	C	23	R1	ONT	H12
DIJ05	C	783	R1	O104	H9
DIJ09	A	227	No_waaL	O8	H10
DIJ14	B2	141	R1	O2	H6
DIJ16	B2	357	R1	O129/O13/O135	H4
DIJ17	B2	12	R1	O4	H1
DIJ18	B1	58	R1	O8	H25
DIJ20	B2	73	R1	O6	H1
H04	A	1488	No_waaL	O25	H9
H05	F	624	R4	O25	H4
H11	F	1485	R4	O83
H12	C	367	R1	ONT	H19
H15	B2	2613	R1	O6	H1
H19	B2	127	R1	O6	H31
H21	B2	428	K12	O117	H4
H22	A	93	R1	O7	H4
H32	C	23	R1	O78	H4
LI01	B2	104	R1	O120	H1
LI02	G	117	R4	ONT
LI05	B2	131	No_waaL	O25	H4
LI08	B1	1423	R3	O140	H21
LM01	B2	428	K12	ONT	H4
LM03	A	540	R1	O9	H30
LM05	B2	404	R1	O75
LM06	A	744	No_waaL	ONT
LM10	D	2449	R4	O15	H1
LM20	B2	141	R1	O2
LM31	B1	2025	R1	O8	H25
LM36	B2	131	K12	O25	H4
LM39	B1	58	R1	O8	H10
LM43	C	88	R1	O9	H4
LM49	B2	2015	R1	O2	H14
LM55	G	117	R4	ONT
LM57	A	10	K12	O8	H32
LM58	D	38	R4	O7	H18
LM68	B2	73	R1	O22	H1
NAN03	B2	95	R1	O18	H7
NAN06	A	10	No_waaL	O89	H9
NAN07	C	367	R1	O9	H19
NAN08	D	38	R4	O86	H18
NAN11	D	973	R1	O21	H21
NAN14	B2	12	R1	O4	H5
NAN21	B2	95	R1	O1	H7
NAN22	B2	141	R1	O2	H6
NAN35	B2	12	No_waaL	O4	H5
NAN42	B1	602	R1	Onovel4	H21
NAN43	D	106	R3	O77/O17/O44/O106	H18
NAN47	B2	73	R1	O6	H1
NIC04	B2	390	R1	O18	H7
NIC07	A	10	No_waaL	O89	H10
NIC08	B1	359	R3	O157	H21
NIC11	B1	5743	R3	ONT	H49
PO01	B2	80	R1	O7	H7
PO02	F	354	R1	O153	H34
RY01	A	1060	K12	O16
RY02	A	1060	K12	O16	H48
RY04	D	362	R4	O7
RY11	B2	104	R1	O2	H1
RY12	D	69	R3	O77/O17/O44/O106	H18
RY13	D	2538	R3	O167	H9
RY14	B2	127	R1	O6	H31
RY15	B1	297	R4	O169	H8
RY22	B1	297	R4	O169	H8
RY25	B2	2558	R1	O2	H14
RY28	B2	567	R1	O83	H33
RY36	B2	961	R1	O4	H5
BCH838	G	117	R4	O24	H4
BCH855	D	349	R4	O166	H15
NAN46	B1	58	R1	O9	H12
