## Supplementary Table 7 for "Predicting phage-bacteria interactions at the strain level from genomes"

bacteria	p1	p2	p3	p1_MLC	p2_MLC	p3_MLC	p1+p2_MLC	p1+p3_MLC	p2+p3_MLC	p1+p2+p3_MLC
AN03	55989_P2	DIJ07_P2	LF82_P8	6	3	6	5	6	6	5
AN12	536_P7	LF82_P8	LF82_P9	4	6	5	5	4	6	5
AN13	409_P5	BDX03_P1	LM40_P2	0	0	6	0	5	6	6
AN20	55989_P2	DIJ07_P2	LF82_P8	0	0	0	0	0	0	0
AN22	55989_P2	LF82_P9	DIJ07_P2	6	2	0	5	6	2	5
AN28	AL505_Ev3	AL505_Sd2	LF82_P4	2	1	1	2	2	1	2
AN31	55989_P2	DIJ07_P2	LF82_P8	5	3	5	4	5	3	3
AN44	55989_P2	LF82_P9	DIJ07_P2	6	6	0	6	6	5	6
AN45	536_P7	LF82_P8	LF82_P9	3	0	0	3	3	0	3
AN48	423_P1	AN17_P8	LF82_P2	5	0	1	3	3	1	3
AVC03	55989_P2	DIJ07_P2	LF82_P8	5	4	6	5	6	6	6
BCH830	536_P7	LF82_P8	LF82_P9	0	3	0	2	0	3	2
BCH838	55989_P2	DIJ07_P2	LF82_P8	5	0	5	5	5	5	5
BCH853	55989_P2	LF82_P9	DIJ07_P2	0	4	1	5	1	4	4
BCH855	55989_P2	DIJ07_P2	LF82_P8	6	3	6	6	6	6	6
BCH857	536_P7	LF82_P8	LF82_P9	3	0	0	3	3	0	2
BCH858	55989_P2	DIJ07_P2	LF82_P8	2	0	0	0	2	0	0
BCH877	536_P7	55989_P2	LF82_P8	3	0	3	3	3	1	3
BCH885	55989_P2	LF82_P9	DIJ07_P2	5	0	2	4	4	2	4
BCH898	55989_P2	LF82_P9	DIJ07_P2	2	1	0	2	0	1	1
BCH902	536_P7	DIJ07_P2	LF82_P9	4	3	2	5	5	3	5
BCH906	536_P7	LF82_P8	LF82_P9	0	0	0	0	0	0	0
BCH957	536_P7	LF82_P8	LF82_P9	3	0	0	3	3	0	2
BCH964	55989_P2	DIJ07_P2	LF82_P8	3	5	0	5	3	6	5
BDX07	409_P5	BDX03_P1	LM40_P2	0	6	6	5	6	6	5
BDX12	536_P1	536_P9	LF82_P4	3	1	0	3	3	1	3
BDX14	536_P7	LF82_P8	LF82_P9	3	4	0	4	0	4	4
BDX15	55989_P2	LF82_P9	DIJ07_P2	0	5	5	5	5	5	5
BDX18	55989_P2	DIJ07_P2	LF82_P8	0	0	0	0	0	0	0
BDX19	536_P7	LI10_P3	LM33_P1	4	0	6	4	5	5	5
BDX20	55989_P2	LF82_P9	DIJ07_P2	0	0	0	0	0	0	0
BDX21	55989_P2	DIJ07_P2	LF82_P8	0	0	1	0	1	1	1
BDX26	536_P7	DIJ07_P2	LF82_P9	2	0	0	2	2	0	2
DIJ01	55989_P2	LF82_P9	DIJ07_P2	3	1	5	3	5	5	4
DIJ05	55989_P2	LF82_P9	DIJ07_P2	4	1	0	4	4	1	3
DIJ09	55989_P2	DIJ07_P2	LF82_P8	0	0	0	0	0	0	0
DIJ14	412_P2	536_P7	LF82_P9	5	5	5	5	5	5	5
DIJ16	536_P7	LF82_P8	LF82_P9	2	0	0	2	2	0	2
DIJ17	536_P7	LF82_P8	LF82_P9	0	6	0	5	0	5	5
DIJ18	DIJ07_P2	LF82_P9	NIC06_P2	0	0	0	0	0	0	0
DIJ20	423_P1	AN17_P8	LF82_P2	6	5	1	6	6	5	5
H04	55989_P2	DIJ07_P2	LF82_P8	0	0	0	0	0	0	0
H05	55989_P2	DIJ07_P2	LF82_P8	0	0	0	0	0	0	0
H11	55989_P2	DIJ07_P2	LF82_P8	3	6	2	6	3	6	6
H12	55989_P2	LF82_P9	DIJ07_P2	0	0	0	0	0	0	0
H15	536_P7	LF82_P8	LF82_P9	0	1	3	1	1	2	2
H19	536_P1	536_P9	LF82_P4	6	5	0	6	6	4	6
H21	536_P7	DIJ07_P2	LF82_P8	2	0	0	2	1	1	1
H22	55989_P2	LF82_P9	DIJ07_P2	0	1	4	1	5	4	4
H32	DIJ07_P2	LF73_P1	LF82_P9	0	0	0	0	0	0	0
LI01	536_P7	LF82_P8	LF82_P9	5	6	6	6	5	6	5
LI02	55989_P2	DIJ07_P2	LF82_P8	6	3	6	6	6	6	6
LI05	536_P7	DIJ07_P2	LF82_P8	5	1	5	5	4	1	5
LI08	55989_P2	DIJ07_P2	LF82_P8	4	4	0	3	3	3	4
LM01	536_P7	DIJ07_P2	LF82_P8	3	0	0	2	1	1	2
LM03	55989_P2	LF82_P9	DIJ07_P2	0	0	0	0	0	0	0
LM05	536_P7	LF82_P8	LF82_P9	1	4	0	4	1	3	4
LM06	55989_P2	DIJ07_P2	LF82_P8	0	0	0	0	0	0	0
LM10	55989_P2	DIJ07_P2	LF82_P8	2	1	0	1	1	0	1
LM20	536_P7	LF82_P8	LF82_P9	6	5	0	5	5	3	5
LM31	55989_P2	LF82_P9	DIJ07_P2	2	0	0	1	0	0	0
LM36	536_P7	LI10_P3	LM33_P1	3	0	5	3	5	5	5
LM39	55989_P2	LF82_P9	DIJ07_P2	0	0	0	0	0	0	0
LM43	536_P9	BCH953_P2	LF82_P9	0	6	3	6	2	6	6
LM49	416_P4	536_P7	LF82_P9	5	3	4	5	1	3	6
LM55	55989_P2	DIJ07_P2	LF82_P8	0	0	4	0	4	3	3
LM57	55989_P2	DIJ07_P2	LF82_P8	0	0	2	0	2	2	2
LM58	55989_P2	DIJ07_P2	LF82_P8	0	0	0	0	0	0	0
LM68	536_P7	LF82_P8	LF82_P9	4	5	5	5	5	5	5
NAN03	536_P7	LF82_P8	LF82_P9	6	6	5	6	6	6	6
NAN06	LF82_P8	NAN33_P5	NIC06_P2	1	0	1	1	1	1	1
NAN07	55989_P2	LF82_P9	DIJ07_P2	0	0	1	0	1	1	1
NAN08	55989_P2	DIJ07_P2	LF82_P8	0	0	0	0	0	0	0
NAN11	55989_P2	LF82_P9	DIJ07_P2	4	0	1	5	5	1	4
NAN14	536_P7	LF82_P8	LF82_P9	0	6	0	6	0	6	6
NAN21	AL505_Ev3	AL505_Sd2	LF82_P4	6	6	2	6	6	5	6
NAN22	412_P2	536_P7	LF82_P9	6	6	4	6	5	6	6
NAN35	536_P7	DIJ07_P2	LF82_P8	5	3	0	4	4	4	5
NAN42	55989_P2	LF82_P9	DIJ07_P2	5	1	2	5	5	2	5
NAN43	55989_P2	DIJ07_P2	LF82_P8	3	2	3	2	2	2	2
NAN46	55989_P2	LF82_P9	DIJ07_P2	1	2	0	2	0	2	2
NAN47	423_P1	AN17_P8	LF82_P2	6	0	0	6	6	0	6
NIC04	536_P7	LF82_P8	LF82_P9	3	0	2	3	3	2	3
NIC07	LF82_P8	NIC06_P2	NIC06_P3	0	0	5	0	5	5	5
NIC08	55989_P2	DIJ07_P2	LF82_P8	0	0	2	0	1	1	1
NIC11	55989_P2	DIJ07_P2	LF82_P8	6	3	3	5	6	3	6
PO01	536_P7	LF82_P8	LF82_P9	3	2	0	3	3	1	3
PO02	55989_P2	LF82_P9	DIJ07_P2	0	2	0	1	0	1	1
RY01	55989_P2	DIJ07_P2	LF82_P8	6	0	6	6	6	6	6
RY02	55989_P2	DIJ07_P2	LF82_P8	0	0	0	0	0	0	0
RY04	55989_P2	DIJ07_P2	LF82_P8	0	5	0	5	0	5	5
RY11	536_P7	LF82_P8	LF82_P9	3	6	6	6	6	5	5
RY12	409_P5	BDX03_P1	LM40_P2	0	0	6	0	5	6	5
RY13	55989_P2	DIJ07_P2	LF82_P8	6	6	6	6	6	6	6
RY14	536_P1	536_P9	LF82_P4	6	4	0	6	6	4	6
RY15	55989_P2	DIJ07_P2	LF82_P8	6	0	0	6	6	0	6
RY22	55989_P2	DIJ07_P2	LF82_P8	6	6	6	6	6	6	6
RY25	536_P7	LF82_P8	LF82_P9	6	6	0	6	6	6	6
RY28	536_P7	LF82_P8	LF82_P9	2	6	0	5	3	6	6
RY36	536_P7	LF82_P8	LF82_P9	6	5	1	6	6	5	6
